# A family of endonucleases that block nanotube-mediated plasmid dissemination

**DOI:** 10.1101/2025.10.26.684598

**Authors:** Venkadesaperumal Gopu, Saurabh Bhattacharya, Michal Bejerano-Sagie, Mei Zhuang, Yuval Nevo, Bushra Shraiteh, Miriam Ravins, Manas Kumar Guria, Tamar Kahan, Ilan Rosenshine, Sigal Ben-Yehuda

## Abstract

Small non-conjugative plasmids constitute a substantial portion of the bacterial mobile genome, driving the dissemination of beneficial genes, with their transfer primarily attributed to transformation, transduction, or co-mobilization with conjugative elements^1–3^. Here we explore an understudied plasmid spread route among bacteria, mediated by intercellular membranous nanotube conduits^4^. We reveal that, unlike traditional donor-to-recipient delivery, **N**anotube-dependent **P**lasmid **ex**change (NPex) operates bidirectionally, enabling both plasmid donation and, to a lesser extent, plasmid acquisition. By identifying a *Bacillus subtilis* natural isolate deficient in NPex, we discovered a prophage-encoded factor, YokF, that blocks plasmid transmission, chiefly acting within the donor cell to inhibit plasmid donation. YokF is a nuclease that localizes to the membrane, where it interacts with a nanotube component to selectively impede plasmid transfer through degradation. Importantly, YokF homologs from various bacterial species were found to exhibit anti-NPex activity. Given their prevalence in Gram-positive bacteria, we propose that YokF homologs represent a conserved family of NPex gatekeepers that restrict plasmid flow within bacterial communities.
