## Supplementary material for "A family of endonucleases that block nanotube-mediated plasmid dissemination": Table S1: Table S1. Donor-recipient pair and selection description.xlsx

### Sheet: Sheet1
Figure 1. Nanotube-dependent plasmid exchange (NPex) and its inhibition by YokF
(A) NPex is CORE-dependent
DONOR				RECIPIENT
Parental Strain	Strain Name	Genotype	Resistance	Strain Name	Genotype	Resistance	NPex Selection
WT to WT
PY79	GV662	p3.4 kb (pNZ8048/cm)	Cm	GV236	sacA::kan	Kan	Cm, Kan
PY79	GV610	p5.6 kb (pCPP31/cat, neo)	Cm, Kan	GV620	sacA::mls	Mls	Cm, Kan, Mls
PY79	GV478	p6.6 kb (pHB201/cat, erm)	Cm, Mls	GV236	sacA::kan	Kan	Cm, Kan, Mls
PY79	GV544	p9.2 kb (pTA1015-cat) (pGV24/cat)	Cm	GV236	sacA::kan	Kan	Cm, Kan
ΔCORE to ΔCORE
PY79	GV665	[∆CORE (fliO-flhA)::tet, Pfla/che-flhF], p3.4 kb (pNZ8048/cm)	Tet, Cm	GV492	[∆CORE (fliO-flhA)::tet, Pfla/che-flhF], sacA::kan	Tet, Kan	Cm, Kan
PY79	GV616	[∆CORE (fliO-flhA)::tet, Pfla/che-flhF], p5.6 kb (pCPP31/cat, neo)	Tet, Cm, Kan	GV622	[∆CORE (fliO-flhA)::tet, Pfla/che-flhF], sacA::mls	Tet, Mls	Cm, Kan, Mls
PY79	GV491	[∆CORE (fliO-flhA)::tet, Pfla/che-flhF], p6.6 kb (pHB201/cat, erm)	Tet, Cm, Kan	GV492	[∆CORE (fliO-flhA)::tet, Pfla/che-flhF], sacA::kan	Tet, Kan	Cm, Kan, Mls
PY79	GV545	[∆CORE (fliO-flhA)::tet, Pfla/che-flhF], p9.2 kb (pGV24/cat)	Tet, Cm	GV492	[∆CORE (fliO-flhA)::tet, Pfla/che-flhF], sacA::kan	Tet, Kan	Cm, Kan
(G) SPβ prophage inhibits NPex
DONOR				RECIPIENT
Parental Strain	Strain Name	Genotype	Resistance	Strain Name	Genotype	Resistance	NPex Selection
PY79	GV478	pHB201/cat, erm	Cm, Mls	SB513	amyE::PIPTG-gfp-kan	Kan	Cm, Kan, Mls
PY79	GV491	[ΔCORE (fliO-flhA)::tet, Pfla/che-flhF], pHB201/cat, erm	Tet, Cm, Mls	SH13	[∆CORE (fliO-flhA)::tet, Pfla/che-flhF], amyE::PIPTG-gfp-kan	Tet, Kan	Cm, Kan, Mls
BSB1	GV345	pHB201/cat, erm	Cm, Mls	GV372	amyE::PIPTG-gfp-kan	Kan	Cm, Kan, Mls
BSB1	SH625	ΔSPβ (sprB-sprA)::tet, pHB201/cat, erm	Tet, Cm, Mls	SH621	ΔSPβ (sprB-sprA)::tet, amyE::PIPTG-gfp-kan	Tet, Kan	Cm, Kan, Mls
BSB1	GV502	[ΔCORE (fliO-flhA)::tet, Pfla/che-flhF], ΔSPβ (sprB-sprA)::tet, pHB201/cat, erm	Tet, Cm, Mls	GV501	[ΔCORE (fliO-flhA)::tet, Pfla/che-flhF], ΔSPβ (sprB-sprA):: tet, amyE::PIPTG-gfp-kan	Tet, Kan	Cm, Kan, Mls
Figure S1. Nanotube-dependent plasmid exchange (NPex) and its inhibition by YokF
(D) NPex inhibition in BsB1 isn’t from variable regions
DONOR				RECIPIENT
Parental Strain	Strain Name	Genotype	Resistance	Strain Name	Genotype	Resistance	NPex Selection
PY79	GV478	pHB201/cat, erm	Cm, Mls	SB513	amyE::PIPTG-gfp-kan	Kan	Cm, Kan, Mls
PY79	GV669	(ponA-tet, spoIVA-spec)BSB1, pHB201/cat, erm	Tet, Spec Cm, Mls	GV670	(ponA-tet, spoIVA-spec)BSB1, amyE::PIPTG-gfp-kan	Tet, Spec, Kan	Cm, Kan, Mls
PY79	GV671	(pdxK-tet, vpr-spec)BSB1, pHB201/cat, erm	Tet, Spec Cm, Mls	GV672	(pdxK-tet, vpr-spec)BSB1, amyE::PIPTG-gfp-kan	Tet, Spec, Kan	Cm, Kan, Mls
BSB1	GV345	pHB201/cat, erm	Cm, Mls	GV372	amyE::PIPTG-gfp-kan	Kan	Cm, Kan, Mls
BSB1	GV377	(ponA-tet, spoIVA-spec)PY79, pHB201/cat, erm	Tet, Spec Cm, Mls	GV375	(ponA-tet, spoIVA-spec)PY79, amyE::PIPTG-gfp-kan	Tet, Spec, Kan	Cm, Kan, Mls
BSB1	GV384	(pdxK-tet, vpr-spec)PY79, pHB201/cat, erm	Tet, Spec Cm, Mls	GV382	(pdxK-tet, vpr-spec)PY79, amyE::PIPTG-gfp-kan	Tet, Spec, Kan	Cm, Kan, Mls
(G) Sequential deletion analysis
DONOR				RECIPIENT
Parental Strain	Strain Name	Genotype	Resistance	Strain Name	Genotype	Resistance	NPex Selection
BSB1	GV345	pHB201/cat, erm	Cm, Mls	GV372	amyE::PIPTG-gfp-kan	Kan	Cm, Kan, Mls
BSB1	SH625	ΔSPβ (sprB-sprA)::tet, pHB201/cat, erm	Tet, Cm, Mls	SH621	ΔSPβ (sprB-sprA)::tet, amyE::PIPTG-gfp-kan	Tet, Kan	Cm, Kan, Mls
BSB1	GV119	[SPβ-∆R1 (sprB-yopS)::tet], pHB201/cat, erm	Tet, Cm, Mls	GV118	[SPβ-∆R1 (sprB-yopS)::tet], amyE::PIPTG-gfp-kan	Tet, Kan	Cm, Kan, Mls
BSB1	GV239	[SPβ-∆R2 (yopP-youB)::tet], pHB201/cat, erm	Tet, Cm, Mls	GV238	[SPβ-∆R2 (yopP-youB)::tet], amyE::PIPTG-gfp-kan	Tet, Kan	Cm, Kan, Mls
BSB1	SH627	SPβ-∆R3 (yomK-sprA)::tet, pHB201/cat, erm	Tet, Cm, Mls	SH623	SPβ-∆R3 (yomK-sprA)::tet, amyE::PIPTG-gfp-kan	Tet, Kan	Cm, Kan, Mls
BSB1	GV428	ΔyokF-E::tet, pHB201/cat, erm	Tet, Cm, Mls	GV427	ΔyokF-E::tet, amyE::PIPTG-gfp-kan	Tet, Kan	Cm, Kan, Mls
BSB1	GV417	ΔyokF::tet, pHB201/cat, erm	Tet, Cm, Mls	GV416	ΔyokF::tet, amyE::PIPTG-gfp-kan	Tet, Kan	Cm, Kan, Mls
BSB1	GV419	ΔyokE::tet, pHB201/cat, erm	Tet, Cm, Mls	GV418	ΔyokE::tet, amyE::PIPTG-gfp-kan	Tet, Kan	Cm, Kan, Mls
Figure S3. YokF displays nuclease activity crucial for NPex inhibition
(B) YokF TNase mutants are NPex-deficient
DONOR				RECIPIENT
Parental Strain	Strain Name	Genotype	Resistance	Strain Name	Genotype	Resistance	NPex Selection
BSB1	GV417	ΔyokF::tet; pHB201/cat, erm	Tet, Cm, Mls	GV416	ΔyokF::tet, amyE::PIPTG-gfp-kan	Tet, Kan	Cm, Kan, Mls
BSB1	GV602	yokFD79H-tet; pHB201/cat, erm	Tet, Cm, Mls	GV601	yokFD79H-tet, amyE::PIPTG-gfp-kan	Tet, Kan	Cm, Kan, Mls
BSB1	GV576	yokFR93D-tet; pHB201/cat, erm	Tet, Cm, Mls	GV575	yokFR93D-tet, amyE-PIPTG-gfp-kan	Tet, Kan	Cm, Kan, Mls
BSB1	GV604	yokFD98H-T99P-tet; pHB201/cat, erm	Tet, Cm, Mls	GV603	yokFD98H-T99P-tet, amyE-PIPTG-gfp-kan	Tet, Kan	Cm, Kan, Mls
BSB1	GV578	yokFE101H-tet; pHB201/cat, erm	Tet, Cm, Mls	GV577	yokFE101H-tet, amyE-PIPTG-gfp-kan	Tet, Kan	Cm, Kan, Mls
BSB1	GV580	yokFR144D-tet; pHB201/cat, erm	Tet, Cm, Mls	GV579	yokFR144D-tet, amyE-PIPTG-gfp-kan	Tet, Kan	Cm, Kan, Mls
Cm: Chloramphenicol, Kan: Kanamycin, Tet: Tetracycline, Mls: Macrolides (Mls is a mixture of erythromycin and lincomycin, both can be neutralized by erythromycin)
