## Supplementary material for "A family of endonucleases that block nanotube-mediated plasmid dissemination": Table S2: Table S2 Mass Spec.xlsx

### Sheet: PY79
UniProt Protein IDs	Gene names	Description	Abundance Ratio: YokF/Control	Abundances: YokF
O34979	yvrO	Uncharacterized ABC transporter ATP-binding protein YvrO	1154.3	115430000
P54575	ribC	Bifunctional riboflavin kinase/FMN adenylyltransferase	630.39	63039000
P96591	ydaP	Putative thiamine pyrophosphate-containing protein YdaP	497.72	49772000
O32001	yokF	SPbeta prophage-derived endonuclease YokF	330.513	5054200000
P94523	araA	L-arabinose isomerase	325.85	32585000
O34707	ytpB	Tetraprenyl-beta-curcumene synthase	321.31	32131000
P23970	menD	2-succinyl-5-enolpyruvyl-6-hydroxy-3-cyclohexene-1-carboxylate synthase	240.55	24055000
O31632	metC	Cystathionine beta-lyase MetC	231.53	23153000
P94459	ppsD	Plipastatin synthase subunit D	215.83	21583000
O31848	yozC	Uncharacterized protein YozC	181.7	18170000
P37551	purR	Pur operon repressor	169.32	16932000
P42296	yxiD	Toxin YxiD	164.71	16471000
O34986	yvnB	Uncharacterized protein YvnB	160.79	16079000
P06567	dnaI	Primosomal protein DnaI	153.07	15307000
O07522	yhaO	Uncharacterized metallophosphoesterase YhaO	143.52	14352000
P94588	ywpF	Uncharacterized protein YwpF	138.75	13875000
P23545	phoR	Alkaline phosphatase synthesis sensor protein PhoR	127.73	12773000
P35620	flhA	Flagellar biosynthesis protein FlhA	124.89	12489000
O32135	yunF	UPF0759 protein YunF	105.88	10588000
P77837	ureC	Urease subunit alpha	102.3	10230000
O31556	yfjC	Uncharacterized protein YfjC	100.98	10098000
P37545	yabD	Uncharacterized metal-dependent hydrolase YabD	100.83	10083000
P12049	purS	Phosphoribosylformylglycinamidine synthase subunit PurS	95.661	9566100
P20166	ptsG	PTS system glucose-specific EIICBA component	93.682	9368200
C0H3R3	yvzF	Uncharacterized protein YvzF	93.609	9360900
O32055	ruvB	Holliday junction ATP-dependent DNA helicase RuvB	87.574	8757400
P96597	ydbB	Uncharacterized protein YdbB	85.741	8574100
P54480	yqfW	Putative nucleotidase YqfW	85.308	8530800
Q08429	kapB	Kinase-associated lipoprotein B	84.243	8424300
