## Supplementary material for "A family of endonucleases that block nanotube-mediated plasmid dissemination": Table S3: Table S3 YokF homologs.xlsx

### Sheet: YokF homologs
NCBI Accession ID	Bacteria encoding YokF homologs	Length (aa)	Sequnece
WP_348028465.1	Aciduricibacillus chroicocephali	307	MTLFILSLCLSAAVMSGILYKHKSNRGTVGFVALIAFCLVLTGCAEMEQGSSDKEQKQNESDSSQESKQEGTGQEQVQQKKEENEYIQTSKDGETVQAKNQATVKLSRVVDGDTIKVYYKGKEETVRYLLMDTPESKKPGECIQPYAEKASKRNEQLIKSGKLTLEFEKSRTDKYGRLLAYVFVDGKSVQETLIKEGLARVAYVYEPPYKYLNQYEQAQEFAKNKKLNIWSKKGYVSSRGFNGCAKEAGTQQPVEKSTQEPVLKTGSAEVFKNCTELRKKYSDGVPEGHPAYQSKMDRDKDGYACER
MBX6395079.1 t	Alicyclobacillaceae bacterium	348	MAKKKAGRFGIWRIIGILILIGVVLTIIKYVGWLVSIGLLTWGGYKWYKNRKIQVRSKKPYASIASGVLLFFIWLAVAGTDAQTSTSHAPPKETAQPAPNQHNPSPAPAPSPSPANSQQPQSTQQKFIMAHVAKVVDGDTMEVTYDGKHDTIRLLLIDTPETHKPDTPVEPFGPEAADFAAKTLADKDVKLELDGPERDKYGRLLCYLWIGDQLFNKMQIEKGYARVAYVYNPPYKHYDELVAAEQKAKQDKVGIWSIPGYVTDNGYNVEIAKQWTANQQQAHANANKPHTQAGPQQAVSTQRQTQVQQTVYYRNCSEVRAAGKAPLHRGEPGYRPELDRDGDGIACE
MED0670579.1 t	Aneurinibacillus aneurinilyticus	280	MKKKTSLLTGLIALSIALTACSTKHPDIQTNQQQETKVTAVTPPATAPAAQPASKQTTAAPQTATGKLIPAKIISVTDGDTMKVELNGKKETIRLLLVDTPEVKHPSKPVQPFGPEASAFAKQILKEGKEVQIEIDVSERDKYGRLLAYLWVDGKMFNEMLLEKGLARVAYVYPPNIKYVDQFRAIQKKAQTAGIGIWSIENYAQEDGFHPKETATKKAEPTKQQSEKPVAETQKSTTSSSNVQYKNCTEARAAGVTPIYEGQPGYSRKLDRDGDGVACE
WP_275998762.1	Aneurinibacillus migulanus	286	MKKKVPLITGLIALSVALTACSTDTTKQPNIQTDTQQQATKVTAAAPSAAATATQATAPKQSAPAPQQTTTGKLIPAKIVSVTDGDTMKVELNGKKETVRLLLVDTPETKHPSKPVQPFGPEASAFAKQILKGGKEVQIEIDVSERDKYGRLLAYLWVDGKMFNEMLLEKGLARVAYVYPPNIKYVDQFRAIQKKAQTAGVGIWSIENYAREDGFHPKETATKKTEPTKQQSEKPVTEAQKPTASSSNIQYKNCTEARAAGVTPIYEGQPGYSRKLDRDGDGVACE
MRH43884.1	Aquibacillus halophilus	262	MVALIGFSISLVGCASEELNGPSDDKKTSTEIKGSTDVTQEDESTTNEDSGSKAKENSSIQESETPSNPNFVSAKVTRVVDGDTMKINLNGKEETIRLLLVDTPETKAPNTPVQQFGPEASAFAQETLTGKQVQLEYDGPKRDKYDRLLVYLWIGNQTFNEMLLEGGYARLAYVYDPPYTHYKAYMKAQNRAKDGELGIWNLDNYVHEDGFYYQDNESSTTSVNDTYKNCSAVRKANADPIHKGEPGFGSHLDGDGDGIACE
WP_240795514.1	Aquibacillus halophilus	304	MVNLVTHASYDYNLLYLISAILLAINILILHKFTIIESKKILMVALIGFSISLVGCASEELNGPSDDKKTSTEIKGSTDVTQEDESTTNEDSGSKAKENSSIQESETPSNPNFVSAKVTRVVDGDTMKINLNGKEETIRLLLVDTPETKAPNTPVQQFGPEASAFAQETLTGKQVQLEYDGPKRDKYDRLLVYLWIGNQTFNEMLLEGGYARLAYVYDPPYTHYKAYMKAQNRAKDGELGIWNLDNYVHEDGFYYQDNESSTTSVNDTYKNCSAVRKANADPIHKGEPGFGSHLDGDGDGIACE
WP_015240052.1	Bacillus amyloliquefaciens group	321	MKKWLLGIGALSLSFSLAACGSDSASTDKTDSDQAKTTEQEEKDAKETKADTQSNDKSTNDKNEKAENASKKDSSDKKASDKKKKLVDVTLNRTVDGDTIKVNYKGEVKTVRYLLVDTPKTKNPNSCVQPYGEDASARNKQLVNKGKLQLEFDKGDRTDKYGRMLAYVYADGKSVQETLLKEGLARVAYVYEPNTKYLNTYKKDEQAAKDKDLKIWSKNGYATDKGFNGCVTKPKKSVSVSKPAQKSVTTHQSETHKSNSSGSASSSSSNSAQASPSAGGTEHFANCTELRKKYPHGVPSTHPAYTSKMDRDNDNFACEKN
WP_106361125.1	Bacillus atrophaeus*	299	MKKVILCFAAFTLSLSLVACGSNDAEKSSTESRETQQVSKDAEHKTEQKEATKEKTADKSDVKDDKELVDVTLDRAVDGDTIKIKYNGNVDTVRYLLVDTPESKKPDSCVQPYGEDASKRNKELVSDGKLQMEFDKGDHRDKYGRLLAYVYVDGKSVQETLLKEGLARVAYVYEPNTKYIDQFKKDEQEAKTEKLSIWSKNGYVTDRGFNGCVKEKTTAVKKATTSKPTATQPTTPKASSETSTTTENDASSSATSTGETETFKNCTELRKKYPNGVPSSHPAYQSKMDRDHDNYACER
MED0667002.1 t	Bacillus badius	343	MKAIRYTFITAGVLFLLTTVAVTPWAAAGLLLFLYGCYQLAKQRNGKPHLPKPRWIAAFGILLSVILAFIFVEPVEEATQKPVETEEKTADHKQEKLTKKEKELAEREQALAKKEKELAGKEKALPADSPSSGLIPASVTRVVDGDTIKITLDGRQETVRLILVDTPETKHPRLGVQPFGQEASAFTEEHLSGKEIKLEPGIQERDRYGRLLAYVYIDGQMFNQLLLEQGLARVAVYPPNTQYLDEMKEIEAAAKAKKIGIWSIENYADDNGYHANETKQQAPADKPQSAPPAPQPEPAQPADSESYQNCTELRKVHPDGVPDSHPAYESKHDRDNDRWACER
WP_215797768.1	Bacillus cabrialesii	280	MKKAILSFAALTLSLSLAACGSNDAEKASSEKETQQDVKDAEQKTDQKELVDVTLDRAVDGDTIKVSYNGNVDTVRYLLIDTPETKKPNSCVQPYGEDASKRNKELVNSGKLQLEFDKGDRRDKYGRLLAYVYVDGKSVEETLLQEGLARVAYVYEPNTRYIEQYRKDEQEAKTEKLSIWSKNGYVTDRGFNGCAKEKTTAVKKATTSKPATSQPTTPKVSNDSSATSENEASSSALTRETETFKNCTELRKKYPNGVPSSHPAYQSKMDRDHDNYACER
WP_270802532.1	Bacillus changyiensis	260	MKKWILACIAFIISFSLAGCAFKDQGEKKVLTAQKVTKTQKEQGKVNSTKRVSVTLVHAVDGDTIKVKYKGKEKTVRYLLVDTPETKKPNTCVQPYGKDASKKNRELVSKGKLQLEFDKGNRTDKYGRLLAYVYVDGRSVQENLLKAGLARVAYVYPPNTKYVKQYKKVESIAKNNNIGIWRHSSYVTNKGFKGCAVSTSKKVKKSKPAPKQSAPKKRVASQVFKNCTELRKKYPNGVPRSHPAYQSKFDRDHDQYACER
WP_048353592.1	Bacillus glycinifermentans	260	MKKCFLAIAALVFSFSLTACNSNAVSGSKSERSGAADDGRTDRTAVTLVRAVDGDTIKVKYNGEVKTVRYLLVDTPETKKPNSCVQPYGKDASEENKKLVESGKLELEFDKGGRTDKYGRLLAYVYADGKSVQEQLLKDGLARVAYIYPPNTKYVDEYQKVENAAKKKHIAIWSKSGYATDKGFNGCVVGKTKTALKSDSVPKSAAASKDSNSSAPASGGKETFANCTELRKKYPNGVPSSHPAYQAKMDRDHDHYACER
ALC84050.1	Bacillus gobiensis	259	MSVLGLGMLLFLSGCGGENYEEMSPYATVEDYSSDNEPKAEENKPKQENPVKTAGTTDQIPVQLVQTIDGDTIKVLYNGEEKTVRYLLIDTPETKHPRLGAQPFGKEAYNRNKQLINGGEITIEFDVGDRTDKYGRLLAYVYVDGKSVQEQLVKEGSARVAYVYPPNTRHLDAYENAQAYAKKKQLGIWSIEDYSTDKGFVSEKDNTRSVNSNISSDEKDDIHYKNCTEVKNAGAAPIHKGDLGYGNHLDRDGDGTGCE
WP_326365377.1	Bacillus halotolerans*	294	MKKVILGFTAFTLSLSLAACGSNDTEKSSTESKETQQVSQDAEQKEATKEKTADKSDSKDKKELVDVTLDKVVDGDTIKVKYKGNVDTVRYLLVDTPESKKPDSCVQPYGEDASKRNKELVSGGKLQLEFDKGEHRDKYGRLLAYVYVDGKFVQETLLKEGLARVAYVYEPNTKYIDQFREDEQEAKSEKLSIWSKNGYVTERGFNGCVKEKTTAVKKATTSKPAAKQPTTPKASSETSTTTENDASSSASTEETETFKNCTELRKKYPNGVPSSHPAYQSKMDRDHDNYACER
WP_003241721.1	Bacillus inaquosorum	296	MKKVILGFAAFTLSLSLAACSSNDSEKVSTEKETPQASTDVEKKTEQKESTKEKTADKSKEKDKKELVDVTLVRAVDGDTIKVSYNGNIDTVRYLLVDTPETKKPDSCVQPYGEDASKRNKELVSSGKLQLEFDKGDHRDKYGRLLAYVYVDGKSVQETLLKEGLARVAYVYEPNTKYIDQFKKDEQEAKSEKLSIWSKNGYVTDRGFNGCVKEKTTAVKKATTSKPATSQPTTPKASSETSTTTENEASSESTGETETFKNCTELRKKYPNGVPSSHPAYQSKMDRDHDNYACER
WP_253619264.1	Bacillus infantis	278	MKIKKYIGLGGIFLTLNLMGCELTPATKTKEVTSAEESSYNSSTEKNNNELEKPSETNNSTISTAGTTEQIPVELVKVVDGDTIRVIFNGENVSVRYLLMDTPETSHPKLGEQPFGKEAKEQNAELLNGGNVTLELDVGERFDKYQRLLAYVYVDGVSVQEKLIEEGLARVAYVYPPNTRYLTAYETAQERAKEKKLGIWSSDEYVTPSGFDSSIIEAEGNGTENTSIDAEPVENPAGEENYKNCTELRKVHPNGVPQDHPAYEKKHDRDDDGWACER
KYC76928.1	Bacillus licheniformis	362	MNDIFLFLFLTSLVFIILGIVKPKRFDLFRKNKRITGGLGYTLLAIVFFILFGMTMPEEEVSQEKPNNKVASTESTKEAKTKDEIVSKETKSKLEKNDKKEALDEKHKKNNDAKKLESKDNPSNNKKLETVSLVKTIDGDTIKVKYKGKEKTVRYLLVDTPETKKTNSCIQPYGKDASERNKELVNSGKLELEFDKGDRTDKYDRLLAYVYVDGKSVQESLLKEGLARVAYVYEPNTKYLDQYKKDENIAKSKQLAIWSKSNYVTDKGFNGCVTKKTNKEHSKQKTAPKKDITPNNNKINIPSSSPAPKPAPKPAPVPKTGGAEVFSNCTELRKKYPNGVPSSHPAYRSKMDRDHDNYACER
KEK17456.1	Bacillus manliponensis	267	MITVQQHREDFTYMQKKLFILLLSVMMCILAACNGVKQEAKATEEVQQEHAIYEATEIKDEQQKQNKNRVVDATVVKNIDGDTIKVELESGKEETVRFLLIDTPETKHPRLGVQPFGPAASDFVKQHAGKGKKIQLEFDVSDREKYGRLLAYVWVDGQMLNRMLVEQGLARVAYVYAPNTKYVDYLRETQEKAQAAEKGIWSVENYVTDKGFDKETVKGQQEEIPAETQQFKSCKEAREAGVTNIQKGDPAYFKKLDRDGDGVACDR
UQD53859.1	Bacillus methanolicus	394	MIQKRKKSISVPTFLFGSLLALLWFSLKEPLNTLTTFFIIAFLTSLIATIIFGIKRNQNWKKLSLASIVLFVLSGVFAANSPDIEKDKSLQNKTEVASTETKQESDDNKSTKEQDVSKEKSTPVSTPSLKSTSYDDAKKKANKEAKKVTQNNSNHSNVNKNLIPVTLIETVDGDTIKVNYKGKEETVRYLLVDTPESKKPGTCIQPYAKMAAERNRQLVNSGQLSLEFDNGSERDKYGRLLAYVFVNGKSVQEELLKEGYARVAYIYDPPYKYLSKFENDEKIAQNKHLNIWSNPGYVTDKGFNGCASKPSTSHYTSQSAHSTHSPSSSARSSAHPNYSANTKPTAPSTTTPSSQTVFANCTELRKVYPNGVPAGHPAYQAKMDRDHDNYACER
WP_326128403.1	Bacillus mojavensis	293	MKKVILGFAAFTLSLSLAACGSNDAEKSSTESKETQQVSKDAEQKEATKEKTADKSDSKDKKELVDVTLDKVVDGDTIKVKYNGNVDTVRYLLVDTPESKKPDSCVQPYGEDASKRNKELVSDGKLQMEFDKGDYRDKYGRLLAYVYVDGKSVQETLLKEGLARVAYVYEPNTKYIDQFRKDEQEAKSEKLSIWSKNGFVTDRGFNGCVKEKNTAVKKATTSKPAAKQPTTPKASSETSTTTENEASSASTGETETFKNCTELRKKYPNGVPSSHPAYQSKMDRDHDNYACER
WP_061520630.1	Bacillus nakamurai	317	MKKWLLGIGALSLSFSLAACGSDSASTDKTDSDSNKTTQQEEKDAKETESQSKSVNDKDEKAENASKKDSSDKKASDNKKKLVDVTLNRTVDGDTIKVNYKGEVKTVRYLLVDTPETKKPNSCVQPYGEDASARNKQLVNSGKLQLEFDKGDRTDKYGRMLAYVYVDGKSVQETLLKEGLARVAYAYEPNTKYLDTYKKDEQVAKDKDLKIWKKNGYATDKGFNGCVTKPKKSVSVSKPAQKSVTTHQSETHKSSSNSSTGSSSSNSTQASPSTGGTEYFANCTELRKKYPHGVPSTHPAYSSRMDRDHDNFACEKN
WP_191816117.1	Bacillus norwichensis	287	MNVILGVIFIFLIGIITTTAFKRKITVPILVLSLFALTACSDVDSAPVNQAQKKDEVQQVEQEPTSETDQATKTSGTVDHIPVTLVKTIDGDTIKVRYDGKEQNVRYLLIDTPETNHPRLGKQLFGEEAKERNKQLVENGDLTLEFDIGERIDKYGRLLAYVYVDGKSVQETLLEEGLARVAYVYPPNTRHLTPYEEAQEKAKAKEIGIWSIENYATDSGFKESSTESSKGSQQSSSNSQTSKPASGTDFFQNCTELRKVYPDGVPEGHPAYQAKMDRDKDGYACER
UAW07878.1	Bacillus phage BUCT082	298	MKLKKVLLGFAAFTLSLSLAACSSNDSEKASTEKETPQASTDVEKKTEQKESTKEKTADKSKEKDKKELVDVTLDSAVDGDTIKVSYNGNVDTVRYLLIDTPETKKPNSCVQPYGEDASKRNKELVNSGKLQLEFDKGDRRDKYGRLLAYVYVDGKSVQETLLKEGLARVAYVYEPNTKYIDQFKKDEQEAKSEKLSIWSKNGYVTDRGFNGCVKEKTTAVKKATTSKPAAKQPTTPKASGETSTTTKKEASSETTGETETFKNCTELRKKYPNGVPSSHPAYQSKMDRDHDNYACER
APD21146.1	Bacillus phage phi3T	296	MKLKKVILGFAAFTLSLSLAACSSNDSEKVSTEKETPQASTDVEKKTEQKESTKEKTAGKSKEKDKKELVDVTLDRAVDGDTIKVTYNGNVDTVRYLLVDTPETKKPNSCVQPYGEDASKRNKELVNSGKLQLEFDKGDRRDKYGRLLAYVYVDGKSVQETLLKEGLARVAYVYEPNTKYIDQFKKDEQEAKSEKISIWSKNGYVTDRGFNGCVKEKAAAVKKETTSKPAAKQPTTPKASSETSTTTEKEASSASTGETFKNCTELRKKYPNGVPSSHPAYQSKMDRDHDNYACER
WIT26844.1	Bacillus phage SPbetaL1	298	MKLKKVLLGFAAFTLSLSLAACSSNDSEKVSTEKETPQASTDVEKKTEQNESTKEKTADKSKEKDKKELVDVTLDRAVDGDTIKVKYNGNVDTVRYLLVDTPESKKPDSCVQPYGEDASKRNKELVSDGKLQMEFDKGDHRDKYGRLLAYVYVDGKSVQETLLKEGLARVAYVYEPNTKYIDQFRKDEQEAKSEKLSIWSKNGFVTDRGFNGCVKEKNTAVKKATTSKPAAKQPTTPKASSEASNTTENEASSASTGETETFKNCTELRKKYPNGVPSSHPAYQSKMDRDHDNYACER
WIT27232.1	Bacillus phage SPbetaL3	298	MKLKKVILGFAAFTLSLSLAACSSNDSEKVSTEKETPQASTDVEKKTEQKESTKEKTADKSKEKDKKELVDVTLDRAVDGDTIKVTYNGNVDTVRYLLVDTPETKKPNSCVQPYGEDASKRNKELVNSGKLQLEFDKGDRRDKYGRLLAYVYVDGKSVQETLLKEGLARVAYVYEPNTKYIDQFKKDEQEAKSEKISIWSKNGYVTDRGFNGCVKEKTTAVKKATTSKPAAKQPTTPKASSETSTTTEKEASSASTGETETFKNCTELRKKYPNGVPSSHPAYQSKMDRDHDNYACER
WIT27406.1	Bacillus phage SPbetaL4	296	MKKVLLGFAAFTLSLSLAACSSNDSEKVSTEKETPQASTDVEKKTEQKESTKEKTADKSKEKDKKELVDVTLDRAVDGDTIKVSYNGNVDTVRYLLVDTPETKKPNSCVQPYGEDASKRNKELVNSGKLQLEFDKGDRRDKYGRLLAYVYVDGKSVQETLLKEGLARVAYVYEPNTKYIDQFKKDEQEAKSEKLSIWSKNGYVTDRGFNGCVKEKTTAVKKATTSKPAAKQPTTPKASSETSTTTEKEASSETTGETETFKNCTELRKKYPNGVPSSHPAYQSKMDRDHDNYACER
WIT27601.1	Bacillus phage SPbetaL5	313	MVYRYINREQTLKGEMKLKKVLLGFVAFTLSLSLAACSSNDSEKVSIEKETPQASTDVEKKTEQKESTKEKTADKSKEKDKKELVDVTLDRAVDGDTIKVSYNGNVDTVRYLLVDTPETKKPHSCVQPYGEDASKRNKELVNSGKLQLEFDKGDRRDKYGRLLAYVYVDGKSVQETLLKEGLARVAYVYEPNTKYIDQFKKDEQEAKSEKLSIWSKNGYVTDRGFNGCVKEKTTAVKKATTSKPAAKQPTTPKASSETSTTTEKEASSASTGETETFKNCTELRKKYPNGVPSSHPAYQSKMDRDHDNYACER
WIT27786.1	Bacillus phage SPbetaL6	298	MKLKKVLLGFAAFTLSLSLAACSSNDSEKVSTEKETPQASTDVEKKTEQKESTKEKTADKSKEKDKKELVDVTLDRAVDGDTIKVTYNGNVDTVRYLLVDTPETKKPNSCVQPYGEDASKRNKELVNSGKLQLEFDKGDRRDKYGRLLAYVYVDGKSVQETLLKEGLARVAYVYEPNTKYIDQFKKDEQEAKSEKLSIWSKNGYVTDRGFNGCVKEKTTAVKKATTSKPAATQPTTPKASSETSTTTEKEASSETAGETETFKNCTELRKKYPNGVPSSHPAYQSKMDRDHDNYACER
UNY48544.1	Bacillus phage SPR	296	MKLKKVLLGFAAFTLSLSLAACSSNDSEKVSTEKETPQASTDVEKKTELKESTKEKTADKSKEKDKKELVDVTLDRAIDGDTIKVSYNGNVDTVRYLLVDTPETKKPNSCVQPYGEDASKRNKELVNSGKLQLEFDKGDRRDKYGRLLAYVYVDGKSVQETLLKEGLARVAYVYEPNTKYIDQFKKDEQEAKSEKLSIWSKNGYVTDRGFNGCVKEKTTAVKKATTTKPAAKQPTTPKASSETSTTTEKEASSETTGETFKNCTELRKKYPNGVPSSHPAYQSKMDRDHDNYACER
QMV48933.1	Bacillus phage vB_BsuS-Goe12	296	MKLKKVLLGFAAFTLSLSLAACSSNDSEKVSKEKETPQASTDVEKKTEQKEATKEKTADKSKEKDKKELVDVTLDRAVDGDTIKVSYNGNIDTVRYLLIDTPETKKPDSCVQPYGEDASKRNKELVNSGKLQLEFDKGDRRDKYGRLLAYVYVDGKSVQETLLKEGLARVAYVYEPNTKYIDQFKKDEQEAKSEKLSIWSKNGYVTDRGFNGCVKEKTTTVKKATTSKPAAKQPTTPKASSETLTTTEKEASSASTGETFKNCTELRKKYPNGVPSSHPAYQSKMDRDHDNYACER
WP_264818744.1	Bacillus siamensis	327	MKKWLLGIGALSLSFSLAACGSNSASTDKTDSDKAKTTQQEEKDAKETKADTQVNDKSNNDKNEKAENASKKDSSDKKTSDNKKKLVDVALNRTVDGDTIKVNYKGEVKTVRYLLVDTPETKKPNSCVQPYGEDASARNKQLVNKGKLQLEFDKGDRTDKYGRMLAYVYADGKSVQETLLKEGLARVAYVYEPNTKYLDTYKKDEQAAKDKDLKIWSKNGYATDKGFNGCVTKPKKSVSVSKPAQKSVTPHQSETHQSNSSSSHSSSSASSSSSNSAQVAPPSTGGTEHFANCTELRKKYPHGVPSTHPAYTSKMDKDHDNVACEKK
MED0660016.1	Bacillus smithii	422	MPNIIAGCLGIVLLLVLLSLAIIVIKWLFINILGVIGIVAMVAGIGLLSQKNKKSISISTFLFGSLLTLLWFSLKEPFNTLAVFFIVAFLAALIATIIFGIKRNRAWKQLSIASIVLLVLSVVFASNAPDLENEKSHPNKTEIASTETKEKSDDSKTTKERNVSKEKRTPVSTPSLKSSSHDDANKNLIPVTLIETVDGDTIKVNYKGKEETVRYLLVDTPESKKPGTCVQPYAKAAAERNRELVNSGNLYLEFDKGSERDKYGRLLAYVFVDGKSVQEELLKEGYARVAYIYDPPYKYLSTYENDEKAAQNKHLNIWSDPGYVTDKGFNGCAANQTASQHTSHSTHSTQSSHTSVGSSSSSNNNANTQPTAPSATTPSTGQTDFANCTELREVYPDGV…
WP_077736360.1	Bacillus sonorensis	265	MKKCLLAIAALTFSFSLTACNSSTASHKTEETADVTAENADRVPVTLTKAVDGDTIKVKYKGKEETVRYLLVDTPETKKPNSCVQPYGKDASERNKELVSSGKLELEFDKGDRTDKYNRLLAYVYVDGQSVQEKLLKEGLARVAYIYPPNTKYVEQYKEVEKSAQSKQLAIWSKSGYVTDKGFNGCVSAKAKTVQKTNPKQSTPQKPANSPSEKSASDSAPATGSTEVFANCTELRKKYPNGVPSSHPAYQSKMDRDHDNYACER
MCY7830012.1	Bacillus spizizenii	296	MKKVLLGFAAFTLSLSLAACSSIDSEKVSTEKETPQASTDVEKKTEQKEAAKEKTADKSKEKDKKELVDVTLDRAVDGDTIKVSYNGNVDTVRYLLIDTPETKKPNSCVQPYGEDASNRNKELVNSGKLQLEFDKGDRRDKYGRLLAYVYVDGKSVQEALLKEGLARVAYVYEPNTKYIDQFKKDEQEAKSEKLSIWSKNGYVTDRGFNGCVKEKTTAVKKATTSKPTAKQPTTPKASRETSTTTENEASSESTGETETFKNCTELRKKYPNGVPSSHPAYQSKMDRDHDNYACER
WP_147772139.1	Bacillus stercoris	296	MKKVLLGFAAFTLSLSLAACSSNDSEKVSTEKETPQASTDVEKKTEQKESTKEKTADKSKEKDKKELVDVTLDRAVDGDTIKVTYNGNVDTVRYLLVDTPETKKPNSCVQPYGEDASKRNKELVNSGKLQLEFDKGDRRDKYGRLLAYVYVDGKSVQETLLKEGLARVAYVYEPNTKYIDLFKKDEQEAKSEKLSIWSKNGYVTDRGFNGCVKVKNTAVKKATTSKPAAKQPTTPKASSEASTTTEKEASSETTGETETFKNCTELRKKYPNGVPSSHPAYQSKMDRDHDNYACER
WP_121591826.1	Bacillus subtilis group	326	MKKWLLGIGALSLSFSLAACGSDSASTDKTDSDKAKTTQQEEKDTKETKTDSQSNDKSNNDKNEKAENASKKDSSDKKTSENKKKLVDVTLNRTVDGDTIKVNYKGEVKTVRYLLVDTPETKKPNSCIQPYGEDASARNKQLVNKGKLQLEFDKGDRTDKYGRMLAYVYADGKSVQETLLKEGLARVAYVYEPNTKYLDTYKKDEQAAKDKDLKIWSKNDYATDKGFNGCVTKPKKSVSVSKPAQKSVTTHQSETHKSNSSSSHSSSSASSSSSNSTQASPSTGGTEHFANCTELRKKYPHGVPSTHPAYTSKMDRDNDNFACEKN
KJJ42369.1	Bacillus subtilis	296	MKKAILGFAAFTLSLSLAACGSNDAEKVSSEKETQQVAKDAEQKTDQKEFTTEKSTGKSDSKDKKELVDVTLDRAVDGDTIKVSYNGNVDTVRYLLIDTPETKKPNSCVQPYGEDASKRNKELVNSGKLQLEFDKGDRRDKYGRLLAYVYVDGKSVEETLLKEGLARVAYVYEPNTKYIDQFKKDEQEAKSEKLSIWSKNGYVTDRGFNGCVKEKNTAVKKATISKSATTQPTAPKASSETSTTTENEASSASTGETETFKNCTELRKKYPNGVPSSHPAYQSKMDRDHDNYACGK
WP_167872411.1	Bacillus tequilensis	296	MKKMLLGFAVFTLSLSLAACSSNDSEKVSTEKETPQASTDVEKKAEQKEDAKEKTADKSKEKDKKELVDVTLDRAVDGDTIKVNYNGKKDTVRYLLVDTPETKKPNSCVQPYGKDASKRNKELVNSGKLQLEFDKGDRRDKYGRLLAYVYVDGKSVQETLLKEGLARVAYVYEPNTKYINQFKKDEQEAKTEKLSIWSKNGYVTERGFNGCVKEKTTAVKKETTSKPAAKQPITPKASSETSTTTENKASSASTEETETFKNCTELRKKYPNGVPSSHPAYQSKMDRDHDNYACER
WP_026014444.1	Bacillus vallismortis*	296	MKKVLLGFAAFTLSLSLAACSSNDSEKVSTEKETPQASSDVEKKTEQKESTKEKTTHKPKEKDKKELVDVTLDRAVDGDTIKVNYNGNVDTVRYLLIDTPETKKPNSCVQPYGEDASKRNKELVSNGKLQLEFDKGDGRDKYGRLLAYVYVDGKSVQETLLKEGLARVAYVYEPNTKYIDQFKKDEQEAKTEKLSIWSKNGYVTDRGFNGCVKEKTTAVKKATTSKSAATQPTTPKTSSETSTTTENEASSESTGETETFKNCTELRKKYPNGVPSSHPAYQSKMDRDHDNYACER
WP_317461225.1	Bacillus velezensis	323	MKKWLLGIAALSLSFSLAACGSDSASTDSDKAKTTQQEEKDAKETKADTQANDKSNNDKNEKAENASKKDSSDKKTSDNKKKLVDVTLNRTVDGDTIKVNYKGEVKTVRYLLVDTPETKKPNSCVQPYGEDASARNKQLVNKGKLQLEFDKGDRTDKYGRMLAYVYVDGKSVQETLLKEGLARVAYVYEPNTKYLGTYKKDEQAAKDKDLKIWSKNGYATDKGFNGCVTKPKKSVSVSKPAQKSVTAHQSETHKSNSNSSHSSSSASSSSSNSTQASPSTGGTEHFANCTELRKKYPHGVPSTHPAYTSKMDRDNDNFACEKN
WP_100331930.1	Bacillus xiapuensis	281	MTNQKGCIGCLGALILIAIVFFAIVINHLLTAEAPKEDTVEEEQTQTASAPEKTPSTKSNTGTPSVPGAKVNGRLIATVLSIVDGDTIKVNLDGKEETIRLVLVDTPETKHPRTGVQPFGPEASKFTTKQLSGKEIQVEPGIQERDRYGRLLAYVYIRDKMFNKILLEKGLARVAVYPPNTKYLDEFEKIQAAAKRKKVGIWSIENYATKDGYKTKEKEQKAPAPKPALKAEPKPEPQLKKENVYFKNCAAVRAAGAAPIHRGEPGYGSHLDREGDGIACE
WP_008298028.1	Bhargavaea cecembensis	362	MAGCLSVIVIILMLYVLIKFPLAVIGLAIAGWGFYEWTVNRKLKAKTKAAPAILIVGLALALTGCVGTDTDEEAVEEVTEKVQTEESSEPEKETEETAPATNETPKKTTEDKPEEQADTEEKQPAKKPTETGGTTAHIPVELVKTIDGDTIKVRYNGQEENVRYLLIDTPETSHPRLGKQPFGEQAKERNRELVNSGELSIEFDIGDRTDKYGRLLAYVYVNGKSVQETLLREGLARVGYVYPPSTRHLTPFEAAESEAKAKKIGIWSIEDYATDSGFDTEASGQQSSAASAPASTSGAASGGGGTSGGTTYDGDPNAQSGTTTEWFKNCTELRTKYPDGVPAGHPAYQSKMDRDKDNYACE
WP_092049813.1	Bhargavaea ginsengi	329	MGLRFRKRVKYHSKAAPAILLIGLALFLTGCGETVTDEDVMEEETEQVQTEESSEPEKKPEETAPANDETPEKTAQAKPEEQAAKEETEPAKKPTETGGTTAHIPVELVKTIDGDTIKIRYNGQEENVRYLLIDTPETSHPRLGKQPFGEQAKERNRELVNSGELSIEFDIGDRTDKYGRLLAYVYVNGKSVQETLLREGLARVGYVYPPSTRHLTPFEAAEAEAKAKKVGIWSIEDYATDSGFDTEASGQQSAAANAPASTSGTSSGGGGTSGGTNYDGDPNAQSGTTTEWFKNCTELRTKYPDGVPAGHPAYQSKMDRDKDNYACER
WP_232030149.1	Brevibacillus brevis	317	MKLIKILGWIFVPYIMVFVDWKRLGKIGKRVGAAWAILALIIGIAGRDTNNKPNPSKTTESANVTSAEVNSPKTEAVSSSQTVTTDQQGVSATDVNTTQNVQRIQAKVLEVVDGDTIKVKINDKEETVRFLLVDTPETKHPKYGVQPFGKEASDFTKQLLTEKTVELEQDVNNGPDKYGRLLYYIYVDGKSVQEQLLEKGLARVAYVYVPNVKYVEQYRKIQEQAQKAGVGIWSIENYAKEDGFHSDVIKKEVSVEAKTPKPKPTPQPSPVPTPQPVQEVYYGSCKEAKAAGVAPLYSGDPGYRSKLDRDGDGVACE
MED1784221.1 t	Brevibacillus fortis	371	MDVLFGVLGVLGFITLLGLTIFRLFKRKSVEKCVLGMIGAFVLFLVGILMSQPRALVAILGFLGFFIFLILTIIMALRKRPAKKYALGILGSVVIFFIGLFMPNVSTENQVSNAASTPGTVTRVSTSTKESIETNNKASEQAPSRIKAKVTEVTDGDTIKVDVDGKEMAIRLLLIDTPETKHPKHGIQPFGKEASKFTKELLTGKAIELEQDVTPGPDKYGRMLYYIYLDGKSVQEQLLEKGLARVAYIYEPNVKYVEQYRAIQEKAQKAGVGIWSIENYAKEDGYHPEAVKKEVAVQKKEEAKPAAPKPASQPTPVPMPQPKPAPAPQPVQEVYYGSCKEAKAAGAAPLYVGDPGYREKLDRDKDGVACE
WP_164553381.1	Brevibacillus marinus	315	MNRTICKTWSACVLVIALSVAGAGCGSLTVDGTETTRKTEAKTAAAGDLGPPTAQGQSVSAAAQERAAAADEPARPKQGDEQRDERPLLSAKVTKVVDGDTIKVQLNGREETVRLLLIDTPETNHPRHGEQPFGPEAKAFVTEILRDKTVQLEQDVTNGPDKYGRLLYYVYVDGKSVQEMLLEKGLARVAYVYVPNVKHVDKYREIQRRAQEAGVGIWSLENYAQEDGYHPEAAKAEGTAQRAVSASGEPAANAQPAKSGEPVKPVLRYDPFGPDRDCSDFASQEEAQAFYEAAGGPQQDPHRLDRDRDGLACEQ
KZE44157.1	Brevibacillus parabrevis	316	MVFVDWKRLGKVGKRVGAAWAILALIIGITGRDTTNKPSSSNTTESANVTSAAVNSPKPEAVSSSQTATTDQQGVSASATDVNTTQNAQRIQAKVLEVVDGDTVKIKLNDKEETVRFLLVDTLETKHPKYGVQPFGKEASDFTKQLLTEKTVELEQDVNNGPDKYGRFLYYVYVEGKSVQEQLLEKRLARVAYIYAPNVKYVDQYKAIQEKAQKEGLGIWSVENYAQEDGYHPDVIKKNEPASTKAQTTVSKPKENTQPAPVTTPQPVQEVYYANCSEAKAAGAAPLYRGEPGYRAKLDRDKDGFACEKSDLSLLI
WP_281868367.1	Brevibacillus parabrevis	317	MKFLKFIGWVFIPYIMILFQWKKIGAIGKGLGTAWALIVLISSIGNAASEKKPVQTVSIQENKSTEVKQKEVAQIASQNQSNQTPTTDSQAVTPTASRIQAKVLEVTDGDTIKVELNGKEAAVRFLLVDTPETKHPQHGEQPFGKEASNFTKDLLSGKTVELEQDVNNGPDKYGRLLYYIYVEGKSVQEMLLEKGLARVAYIYAPNVKYVDQYKAIQEKAQKEGLGIWSVENYAQEDGYHPDVIKKNEPASTKAQTTVSKPKENTQPAPVTTPQPVQEVYYANCSEAKAAGAAPLYRGEPGYRAKLDRDNDGVACEK
WP_075397180.1	Domibacillus antri	331	MQFLIGCLGLIIIIALIIAIVQWIFGNILAVIGVLIVIWGAYEWNKNRNMSVSSKAPAILIILGLFLTIGWFAMKPEPSPEVAEEDTYEEFLDSKQNEEAEIVPVTSDPNESDEETDTAFIKAKVLSVTDGDTIKVDLNGKEETVRLILVDTPETKHPQLGKQPLGEEASAFTTEQLNGKEVEIEPGIEERDRYGRLLAYVYVGDKMFNKTLIEEGLARVTVYPPNTEYLEELEVAQAAAKEKGIGIWEVENYATDDGYDSAVYEPDPEPEPVAVEPEPEPVVEEPAPAATVESFKNCTALRAVYPDGVPAGHPAYDSKHDRDGDDYACEN
WP_076765349.1	Domibacillus epiphyticus	252	MLKKKLFKPFAASLLSFSLLAGSFTPELTTDSTQTAEAALPKTATKVTVNEVVDGDTIKVTYKGRKETVRLILIDTPETKDPNKCVQLFGPEATAYTKKYLLDKKKKVSIELGVQTRDKYGRILAYVYVNETMFNRLLLQNGYARIAVYPPNTQYLEQLQVDENKAKKAKVGIWSSTSAINGGCAPIKKPAPAPKPKPAPAPKPAPKPAAPKKETFKNCTELRKKYPNGVKKGHPAYDAKHDRDKDGWACER
WP_251270835.1	Domibacillus indicus	257	MLLKKKLFKPVAASLLSVSLLAGSFTPAFNDLSSQTAEAALPKTATKVTVNEVVDGDTIKVTYKGRAETVRMILIDTPETKDPKKCVQLYGPEATAYTKKYLLDKTKTVSIEFDKDTRDQYGRLLAYVYVNETMFNELLIQNGLARIAVFEPNTKYLKKLQESENKAKSAKKGIWSNSNAIKGGCAPKPAPAPVKPAPKPTPAPAPKPVPKPAPAPKKETFKNCTELRKKYPNGVKKGHPAYDTKHDRDKDGWACER
WP_069939223.1	Domibacillus iocasae	250	MFKKKLFKPFAASLLSFSLLAGSFTPALTTDSTQTAEAALPKTATKVTVNDVVDGDTIKVTYKGNAETVRMILIDTPETKHPDKCVQLYGPEATAYTKKYLLDKKKTVSIELGVQNRDKYGRILAYVYVNETMFNKLLLQNGLARIAVYPPNTQYLDELKNVEAKAKKDKVGIWSNKNAINGGCVPAKKPAPAPKPAPAPKPAPKPAAPKKESFKNCTELRKKYPDGVKKGHPAYDSKHDRDKDGYACEK
WP_050180486.1	Domibacillus robiginosus	250	MLKKKLFKPVAASLLSVSLLAGSFTPVFNDLSSQTAEAALPKAATKVTVKEVVDGDTVKVVYKGKTETVRMILIDTPETKDPKKCVQLYGPEATAYTKKYLLDKTKTVSIELDKDTRDQYGRLLAYVYVNETMFNELLIQNGLARITVFEPNTKYLKKLQDSETKAKAAKKGIWSNPNAIKGGCAPKPAPKPKPAPAPKPAPKPAPAPAKKEIFKNCTEMRKKYPDGVRKGHPAYDAKHDRDKDGWACER
WP_046180348.1	Domibacillus tundrae	254	MLKKKLFKPFAASLLSFSLLAGSFAPIAADQSLQTVEAAAPKTATKVTVNEVVDGDTIKVTYKGKKETVRLILIDTPETKDPKKCVQLFGPEASDFTKKSLLNKEVKLELGIQTRDKYGRILAYIYLNDVMFNKTLLEKGLARVAIFPPNTQYLEELQAAEAKAKKAKLGIWSSTNAINGGCAPKPAPAPVKPAPKPKPAPAPKPAPKPTTPPKKESFKNCTELRKKYPDGVKKGHPAYDSKHDRDKDGWACER
WP_051317227.1	Ectobacillus panaciterrae	388	MRSVFWTILFLIFFFPVGLYLMWKHRHFTETARVIISLIFFFPVGLYFMWKNKHFTNPVRIGVTVFFVIIAMVSCATDKPTETTPVVKEVKEEVKPETKVEAPKKEEVKPAAYEIAGVSIVKPNVKTADVLEVIDGDTIKVKVDGKEETVRMILVDTPETKHPSKPVQPWGPEASDFTKNELSGKQVGLELDAQERDQYGRLLAYVWLGNQLFNGALLDKGYARVAVFPPNTKYVDQFRTIQDHARTGKSGIWSIENYATDNGFNDEAAKPKQQASPQPEQKPAQTVSYKNCTEARNAGVAPINQGQPGYAKHLDRDGDGVACEDNDFDSTPAPQPAPQPQPAPQPKQNVYYKNCTAAKAAGAAPLHRGDPGYDSHLDRDGDGIACER
WP_233569868.1	Falsibacillus albus	301	MWKKISGLIGALLILAFISMGCAPEASQENDAPIKKEATSETTKKDDTASQTATNGSSNKKADTSGSVSSQKTASNQVPVTLVQTVDGDTIKVNYKGKVETVRYLLVDTPEEKKPGTCVQLYAMDAYNRNKQLVNSGKLTLEFEASSDRDKYGRLLAYVFVDGKSVQDTLVKEGYARVAYIYDPPYKYLAQYQSDEAKAKAQKLHIWSKSGFATDRGFNGCAASTTKAKASTPSKTTAPKTSTTTSHPATTQPSAPASSGGTEIFANCTELRKKYPHGVPEGHPVYQAKMDRDKDGYACER
WP_040948486.1	Gorillibacterium massiliense	303	MKSSIRTCTAAFSLACLIILSACQSNTQEAADSNKTSASSSPVSTAVSTATKAPSLSPSYVPEQDTEQAIPRGIPATITRVVDGDTMQVDLSGKKETIRLLLVDTPETVHPDKPVEPFGPEASAFAKETLTGKKAILELDVSERDKYGRLLCYLWVDGVMFNEALLEKGLARVAYIYPPNVKYVDQFRVIQDKARQAEIGIWSIENYATDRGFNEDVKVGSTTSSAAKPTNTGTGAGSVGISSPSATPRPSSSTSSAPASTGGSQVYFKNCSEARAAGAAPVHIGDPGYGKHLDRDGDGIGCE
WP_003466938.1	Gracilibacillus halophilus	249	MNSARLFGILCLVPLLLTGCGTATEDTNQAEVSHQTQHQNHETTQKIPPSSENENVITAQVTRVVDGDTIEVNRNGNEERVRLLLVDTPETKHPDLPVQPFGPEASAFAKEILTGENVQLEFDGPKRDHYDRLLAYIWINGENFNKRLLEEGLARYAYVYDPPYTHADDMMKAQNRAKEAEKGIWSIDNYVHEEGFQQNGETDADTSEHTQASYSNCSEARKAGVTPLYEGDEGYGTHLDRDGDGVACE
WP_018933076.1	Gracilibacillus lacisalsi	264	MLMKKWLISLLFVMTILAGCGTATIEEQQTDPTAADSTTEETMSQESKTPSEKPEHAETPDDEHFATATVSRVVDGDTVRIELDGQEETVRLLLVDTPETKHPNLPVQPFGPEASEFAVEKLAGKEIQIEFDGPERDNYDRLLGYIWVDGENFNQLLLEEGFARYAYVYDPPYIHQDEMKQAEQRAREAEIGIWSIDGYVTDDGFNHEGVKDDPQENQETEPPDEDVYYANCTEAREAGVTPLHEGDPGYGSHMDGDGDGVACE
WP_091479493.1	Gracilibacillus orientalis	249	MFIEKWLISLLIVFTVLAGCGTVTVEDELTDAPSADNASEKTMPQENEKPAETQEDGNFSTATVSRVVDGDTVNIELDGQEETVRLLLVDTPETKHPKLPVQPFGQEASDFAVEKLTGKDIQIEFDGPERDNYDRLLGYIWVDGDNFNQLLVEKGLARYAYVYDPPYTHQDEMKQAEQQAREAGIGIWSIDGYVTEDGFNHEDVEDDPDEDIHYANCTEARDAGVTPLYEGDPGYNSDMDRDGDGIACE
WP_163581866.1	Gracilibacillus saliphilus	264	MLMKKWLISLLFVMTILAGCGTATIEEEQTDPTAADSTTEETMSQESKTPSEKPEQAETPDDEHFATATVSRVVDGDTVHIELDGQGETVRLLLVDTPETKHPNLPVQPFGPEASEFAVEKLAGKEIQIEFDGPERDKYDRLLGYIWVDGENFNQLLLEEGLARYAYVYDPPYIHQDEMKQAEQRAREAEIGIWSIDGYVTDDGFHHEGVEDAPQENQEAHTPDEDVYYANCTEAREAGVTPLHEGDPGYGSHMDGDGDGVACE
WP_153791837.1	Gracilibacillus salitolerans	264	MFMKKWMISLLIVITILAGCGTPTIEEEQIDAPTVDNTTEETMSQENVEPAEEAEPAETTEDDNFAIATVNRVVDGDTVNIELDGQEETVRLLLVDTPETKHPNLPVQPFGPEASDFAVEKLAGKEIQVEFDGPERDNYDRLLGYIWVDGENFNQLLLEEGLARYAYVYDPPYTHQDEMKQAEQRAREAEIGIWSIDGYVSEDGFNHEGVEDDPQENQEAEKPDDDVYYANCTEAHEAGVTPLYEDDPGYGSHMDGDGDGVACE
WP_208590605.1	Gracilibacillus suaedae	261	MLMKKWLISLLFVMMILAGCGTATIEEDQAETPAADNTTEETMSQDSETPVKEPEALKTAKDENFATATVNRVVDGDTVHIELDGQEETVRLLLVDTPETKHPNLPVQPYGPEASDFAVEKLAGKEIQIEFDGPERDNYDRLLGYIWVDGENFNQLLLEEGLARYAYVYDPPYTHQDEMKQAEQRAREAGIGIWSIDGYVTEDGFNHEDASTEKQEEETPDEDVYYANCSEAREAGVTPLHEDDAGYGSHMDGDGDGVACE
WP_153835142.1	Gracilibacillus thailandensis	264	MLMKKWLISLLIVMTILAGCGTATIEEEQTDPTAADNTTEETMSQEIKTPSEKPEHAETPDDEHFATATVSRVVDGDTVQIELDGQEETVRLLLVDTPETKHPNLPVQPFGPEASEFAVEKLAEKEIQIEFDGPERDKYDRLLGYIWVDGENFNQLLLEEGLARYAYVYDPPYIHQDEMKQAEQRAREAEIGIWSIDGYVTDDGFNHEGVKDDPQENQKTETPDEDVYYANCTEAREAGVTPLHEGDPGYGSHMDGDGDGVACE
WP_085031081.1	Halobacillus mangrovi	298	MEELLLLLLVTAFALLRWLLFAHSPYNRIFVVFLISLFVVGCETPEPASTNHGEKQEKTSTVKTNETEVNEESSNNKQGEDPLDNFPAATVTRVIDGDTMEIEMNGKTEDVRLLLVDTPETKHPDLPVQPYGRKASQFAEDMLNDKQVRVEYDGPKRDKYGRLLAYLWIDGENFNQMLLEQGLARLAYVYDPPYTHYEAFVKAQNRAANANKNIWSMDGYVTDSGFSEKASTTESRSEEKKNDYSGPYEPEGNDRDCGDFETQQEAQSFFEAAGGPAEDPHRLDGNDHDGVVCESLPN
WP_026685177.1	Heyndrickxia coagulans	262	MKTKTASWFTLFLAMMLAVAGCEPHQNSTKTSTEQKTAQQTNTGPGENRQTTGKQIAVKLADVTDGDTIKIYNNGKEETVRYLLVDTPESKKPNMCVQPYAKAAYYRNKQLVSSGKLTIEFDHGAKRDKYGRLLAYVFVNGKSVQEKLLKEGYARVAYVYEPPYQYLDTFKKAEQRAKNEKRRVWSQPGYATDRGFNGCEKGSSASDSNASGGESRSSNGSSSFQNCTELRKKYPNGVPRSNPAYRSYMDGDKDGYACEPYK
WP_211061954.1	Heyndrickxia faecalis	260	MKTKTAGWFTLFLAMMLAVAGCGLHQNSTKTGTEPKTVQQTNTGPGENRQTAGKQIAVKLAGVTDGDTIKIYYHGKEETVRYLLVDTPESKKPDMCVQPYAKAAYYRNKQLVSSGKLTIEFDHGAKRDKYGRLLAYVFVNGKSVQEKLLKEGYARVAYVYEPPYQYLGTFKKAEQRAKNEKLRVWSQPGYATDRGFNGCEKGSSASSATGGESRSSNGSSGFQNCTELRKKYPNGVPRSNPAYRSYMDGDKDGYACEPYK
WP_025731258.1	Heyndrickxia ginsengihumi	274	MQKGILGLLGAVVVIVLSVFFNHTQHQTTTNSSANQQSAQQNTNEDTVSNTADGKQIPVTLVSAVDGDTIKIMYNGKKETVRYLLVDTPESKKVGTCVQPYAKEAYYRNEQLVKSGKLTIEFDNGSKRDKYGRLLAYVFVNGKSVQESLLEEGYARVAYIYDPPYKYLSQFNADEKKAEDKHLKIWSRPGYVTSKGFNGCASDSGSSASDNQSNSNTTQSSSAKQQNQTGSNEYFRNCTELRKKYPNGVPSSSPAYQASMDGDHDHYACERSSR
WP_010289067.1	Kurthia massiliensis	341	MKSRKNQDLFAISVAIFISIFLFLKFISFFVFLLGALLLLIGYRTNKKNTERNKKRMAPKILMIFGVILAFGGCSGMFGDDEDTAERDQSKTVTANDEDKKVQQFTAVTPQRKKEEKQSVQLLKVIDGDTIRILYKGKKETLNYLLINTPDINKACSQPYANNAYKRNKEFIIGKNLQIKFEQDHKKRDETGALIAYVFADNELVQKALLDKGYATLTAVDNVSYEYLDVLQDAENNAKDQAINIWSENNYVQNNKFKKCKLAKKVQNTSDQKKDDNSTKTQIQGQNNNEATEQKATPSQPTYFSNCTELRAVYPNGVSAAHPAYQAKMDRDKDGTACEAY
WP_133121255.1	Kyrpidia spormannii	298	MVHRWQKRYPALVSALLALFVSIGLIGCGAPAAEPSATVPPSAAAAPSGTQSTEKAAGNSAPSTSSTPVAAATVPRPAAPTTSAPSPQSGAAQGWITAHVTKVVDGDTMDVSYNGKQDTIRLLLIDTPETHKPDTPVEPFGPEASAYAEQVLAGRDVKLELDGPQRDKYGRLLCYLWVGDQLFNKMQIEKGYARVAYVYDPPYKHYDELLAAEQKAKSAGIGIWSIPGYVTDEGYNPAAVGSMGNTAGSSAPAPNDNTASVYYRNCAQVRAAGKAPLHRGDPGYRTQLDRDGDGIACE
ADG06439.1	Kyrpidia tusciae DSM 2912	290	MVHRWQKRCPALVSALLALFVSIGLIGCGAPAAEQSATAPPTAAAAPSVTQSTDKAAGNSAPPTSPIPAAAPTVSAPSPQSGAAQGWIAAHITRVVDGDTMEVSYNGKQDTIRLLLIDTPETHKPNTPVEPFGPEASAYAEQVLAGRDVKLELDGPQRDKYGRLLCYLWVGDQLFNKMQIEKGYARVAYVYDPPYKHYDELVAAEQKAKSAGIGIWSIPGYVTDEGYHPAAAGSKGTAAGSTAPAPNHNSSSVYYRNCAQVRAAGKAPLHRGDPGYRPQLDGDGDGIACE
WP_083780305.1	Kyrpidia tusciae	301	MKQQIWTWGMSMVHRWQKRCPALVSALLALFVSIGLIGCGAPAAEQSATAPPTAAAAPSVTQSTDKAAGNSAPPTSPIPAAAPTVSAPSPQSGAAQGWIAAHITRVVDGDTMEVSYNGKQDTIRLLLIDTPETHKPNTPVEPFGPEASAYAEQVLAGRDVKLELDGPQRDKYGRLLCYLWVGDQLFNKMQIEKGYARVAYVYDPPYKHYDELVAAEQKAKSAGIGIWSIPGYVTDEGYHPAAAGSKGTAAGSTAPAPNHNSSSVYYRNCAQVRAAGKAPLHRGDPGYRPQLDGDGDGIACE
WP_072707282.1	Lacicoccus alkaliphilus	396	MGIISIAAIVIGALITFGIYIFALYSRSTDDGPRKKLWAGTVISAAATILLLLMFAAVSSSIGISDVFIVIFLMAAVGLILSQTFISHHKNQHDERGKFNRSTGVTMGLLIFSVFMIGVSVDPGEVEEGVESREVVVEAGIDDEEVEVEAGFGEVDEAEVSVEAGIEEVEEDGEAGNEAGGVEPVQREALIPVQLYRVVDGDTVHVIDGNDDTLNLRLLLIDTPETVHPNEPLQPYGPEATERLTNLLNEAEQLFIEYDEGDKQDHYGRELVYLYADEVSVHEVLLKEGLARVGFIYEQQRYLDEFKAAEQYAKDEGLGIWSIPGYVNEDGEGFNYGEEQAAEEPESGEGESGAGTGAYDFANCTELREVFPDGVMSDHPAYQPMMDRDNDGHACE
AVK99131.1	Lysinibacillus sphaericus	271	MKKLFLALLFSTLLISGCTEEASTGNGKTEDIQGIVASTKESAEKHDVSKFEEFELQEIIDGDTIRIKYNGSSEKIRFLLVDTPETNHKTLGVQPFGPEAKEFTKQLLAGQDTVYLEFDVSYRDKYKRLLAYVYTKDGISVQEQLLKNGLARVAYIYEPNTKHVDWFKSIQKTAQQSAIGIWSVEDYVTNRGYDKEAYTNAVKEENPSKASKDESNNTSSKKNCTIKGNINSKGNKIYHMPGQRDYDNTVAEEMFCTEEEAEAEGFIPARQ
TKI49152.1	Lysinibacillus tabacifolii	271	MKKLFLALLFSTLLISGCTEEASTGNGKTEDIQGIVASTKESAEKHDVSKFEEFELQEIIDGDTIRIKYNGSSEKIRFLLVDTPETNHKTLGVQPFGPEAKEFTKQLLAGQDTVYLEFDVSYRDKYKRLLAYVYTKDGISVQEQLLKNGLARVAYIYEPNTKHVDWFKSIQKTAQQSAIGIWSVEDYVTNRGYDKEAYTNAVKEENPSKASKDESNNTSSKKNCTIKGNINSKGNKIYHMPGQRDYDNTVAEAMFCTKEEAEAEGFIPARQ
TDM24801.1	Macrococcoides canis	301	MSVSEADESTNPKSDSNDKDNAKQTLVATPAVKKTSEKEDVTTEEVTTEKPTTEKPTTEKPTTEKPTTEKPDKASIDKSKIGTVARFPAEFTRHIDGDTSVLNIDGQDKKVRYLLIDTPETKHPRTGVQPFGPEASARTEELLTNASKIEVEYDVGEKTDKYNRDLAYVYADGQMINEILVREGLASVNYVYPPNTRYLDTLKNAEAQAKAEKLGIWSLDSAFESDNNSSQNSTNNNQQNTKPAGNNQTSNFVQQQPSNAGESFANCTELRKVYPGGVPSTHPAYTTKMDRDGDGYACEIN
WP_232779876.1	Macrococcoides caseolyticum	518	MEKVIIEKYLVDNGEVFDHLIEADLNNFTSTNYAAIKKGSPTFNLIEIETVKKASTSNDVKGKEEKITNHKILKTFDLSNVVSADLDKFLMSKVYRFDNGDVIRVNQNNEIFEDYLKQLNIKFNELERPWYKKIVGFRSGTPWKMILSSLTILTLLFFILTILPSAVSGILIPLLGIVSFAGILYYSFRGAKNLKNKKNNKNIALPFLMSLALFFLAMSVSEADESTNSKSDSNDKDNAKQTLVATPAVKKTSEKEEVTTEKPTTEKPTTEKPTTEKPTTEKPTTEKPEKASIDKDKIGTVARFPAEFTRHIDGDTSVLNIDGQDKKVRYLLIDTPETKHPRTGVQPFGPEASARTEELLSNASKIEVEYDVGEKTDKYNRDLAYVYADGQMINEILVR…
WP_224186173.1	Macrococcus armenti	513	MEKVVIEKYLVDNGEVFDHLIEADLNNFTSTNYAAIKKGSPTFKLIEIETVKKASTSNDVKGKEEKITNHKILKTFDLSNVVSADLDKFLMSKVYRFDNGDVIRVNQNNEIFEDYLKQLNIKFNELERPWYKKIVGFRSGTPWKMILSSLTILTLLFFTLTVLPSAISGILIPLLGIASFAGILYYIFRGAKNLKNKKNNKNIALPFFMSLALFFLAMSVSEADESTNSKSDSNDKDNAKQTLVATPAVKKTSEKEDVTTEEVTTEKPTTEKPTTEKPTTEKPEKASIDKNKIGTVARFPAEFTRHIDGDTSVLNIDGQDKKVRYLLIDTPETKHPRTGVQPFGPEASARTEELLTNASKIEVEYDVGEKTDKYDRDLVYVYVDGKMINEILVREGLAS…
WP_194200991.1	Mammaliicoccus lentus	318	MKKGCLWFCFVIFMLFILIGACSDDDVNKDDKSQVSEENKKQNDYKQKKDEKAHKEKSEKKETDKKGKTNYTRKDSKDEKKEVENATQDSNKEEKKTFTPGTTDKIPVELSSTVDGDTAKFIYNGKEGSVRFLLIDTPETKHPRIGKQPFGQEASDRTKSLLMNANKIEVEFDVGEKQDKYQRYLAYIYVDGEMVNEILVKEGLAKVAYVYPPNTRYLDRLESAQAVAKEQKLGIWSLDSAFEEANNTEANTNSNTSNNNTTTNVPASQPETQQSQGKEFYQNCTELRKVYPNGVPSTHPAYLPKLDRDKDNFACEAS
WP_262405080.1	Mammaliicoccus sciuri	310	VMKKIILLCVSILFLATIASGCSNVSTDNSEDDNVKQENIALKSKQKELEETNKKLKEKIETSEKNSNYNEKTTQNDTQEKSYKPGTTDRIPVELAGTVDGDTAKFIYNGSQQSFRFLLIDTPETKHPRLGKQPFGQEASDRTKELLTNANKIEVEFDVGGQTDKYQRYLAYIYVDGKMLNEILVREGLAKVAYVYPPSTRYLDKLESAQEKAKEEKLGIWSLGSAFEDNQASTQQSTTEQPASNNTQSSNGAGNSATQTPNNSSQNAGSEYYPNCTALRKVYPNGVPSTHPAYNGKLDRDKDNFACEVN
MED4227101.1	Neobacillus cucumis	297	MRKLILVMSLFVLMGTSACSSFGKDQPSEKTTPQAKKMAKTKPETTDAGNTAGSAKEKPKQETKSTPKPVAPAPAPKLGSNQVAVTLISVTDGDTIKVNQNGKIVTVRYLLFDSSEEHKRNTCVELFSREAAQRNEALLRSGKITLEFEEKNKVDKYGRELAYVFVNGQSVEGTLLKEGFGRVAYIYYPPYKYLSSFQGNEAVAKSRKLRIWSVPGFVTSNGFNTGMCVNKFASSATPSASKPATPSPPTTNTGSGATEYFANCTELRKKYPNGVPKGHSAYQEKMDRDKDGYACEK
WP_173067879.1	Neobacillus endophyticus	287	MKKFFKTAIVAFLLLSLAACNQTNSANNHNKMEKSVDNTSKTEKPEADTKNTNDQSQTQTSNGQVPVTLVDAVDGDTIKVIYNGKEETVRYLLVDTPEEKKPNTCVQPYAVDAYNRNKQLLSNGNLTLEFDNGNKRDKYGRLLAYVFINGNSVQEELLKEGYARVAYIYEPTYKYLNEFRNDENLAKNRMLNIWSKPGYATDRGFIGCVNSSSTTSHSTSNTQTHSSPKSTNTTSTTSIDTGTVSGTTEFFSNCTELRKKYPNGVPKGHPAYQAKLDRDHDGYACER
WP_248735325.1	Neobacillus rhizosphaerae	289	MKLVLNLVVSGFLLLGLTACNQGSAEKTSSTAEQTSEKVESVKEQKTDTVGKSQVNQSENSKEQPQTKEDSNQVPVTLVEAVDGDTIKVTYNGEKETVRYLLVDTPEEKKPNTCVQPFAVEAYKRNNQLLNSGQITLEFDHGNKRDKYGRLLAYVFVNGASVQETLLKEGYARIAYVYQPPYKYLDQFQADENQAKNKKLNIWSQPGFATDRGFNGCVNSAAKPTNQPGSTSSSSKTTTQSSNTPNSSGTEFFANCTELRKKYPDGVSKGHPAYQAKMDRDNDGYACDR
WP_188532689.1	Paenibacillus abyssi	273	MNKVSKRLLACLIMMALTITGTACTSGKNPLQAASVHLPTQQSQNVVAATPQPSAEKSGGTERKLIDAKVLKVSDGDTMTILINGKKETIRLLLVDTPESVHPKIPDPQPYAIEASNYAKKMLNNKKVKIEIDVSERDRYGRLLCYLYIGEKMFNELLLEKGYARVAYVIPPNVKYVDRFRAIQKKAQQQAIGIWSIENYAQEDGFDTNAVKKESSPSKSKTTAQPVKPKTEEQVYYKNCSEAKKAGAAPVRKGDPGYGKHLDRDGDGIACER
WP_167052439.1	Paenibacillus aceris	279	MLEEKFKKLLFGTIICLIVFLAGCAQETSNRTIAISPVPSPATTVIPAPTAETVTSITTASNRLIPAKIVRVVDGDTMKVSFEESGKVKEATIRLLLVDTPESVDPEKPVQPFALEASQYAKDILTDKEVKLELDVSERDKYGRLLCYLYIGDKMFNEMLLENGYARVAYVYPPNVKYVDKFREIQKAAQLKGINIWSVENYAQEDGYHENAVKVKASPSPSPSPTAKQAPTTESDGNSNVYYNNCTEAKAAGAYNIKKGQPGYSAKLDKDNDGVACEK
WP_144991744.1	Paenibacillus agilis	244	MKNRVWIWLVALALITAGCTTDKTQTVTASKPVAATKQEHENKNRIKAKVTKVSDGDTIKVDLNGKIEDVRLLLVDTPETQHPGKPVQPFGPEASEFSKKTLDGKEIELELDVSEREKYGRLLAYVWIGDKMFNEMLLEEGLARVAYVYPPNIKYVDHFREVQDKARKAEIGIWSIENYATDAGFDDTVAENQTNSYTETMTTVYTVNYKNCKAAKDDGAAPLRKGDPGYSSQLDRDGDGVACE
WP_236287845.1	Paenibacillus allorhizoplanae	277	MVNAILSFYVKKQIVRAGIFLLLIMVVSACSSSQVDVGIATPSAAASASNKATVKGTDKSTINKRIPAKVVRVVDGDTMKISFTDGGKDKEETIRLLLVDTPESVDPEKPVQPFALEASNYAKTMLTGQDVQLELDVSERDKYGRLLCYLYIGDKMFNELLLENGYARVAYIYPPNVKYVDQFREIQKKAQQKALNIWSVENYAQEDGYHEGVVKGGAAASPKSTTTPKPVTTLQPKANTTYNSCKEANAAGAYKIKKGEPGYSAKLDGDGDGVACE
WP_249913410.1	Paenibacillus amylolyticus	339	MGRTILYVVLAVLVIAVIIKFFYLIVAAALGYWAYKQFRKNQETGRRQTFTYVISAFAGLFLIFFLVSLSSEPANSTEQVAVVETKKEMKTETVTSNEAAEVVAASKSSESAATTTQETQEQNNRLPATLVEVTDGDTLKVKVDGKVEKVRLLLIDTPETVHPEKEEQPFGKDASNFVKKQVAKGNISLELDVSERDKYGRLLAYVWVGDKLLNEQLLEYGLARVAYIYPTNTKYVDQFEEIQKQARTEAKGIWSIENYVQDNGFVEPLPKIKEPIVITKAPIVEEKVEVKVKEELAVANVYYKNCDAVRAAGADPIYKGEPGYSRKLDRDGDGIGCER
WP_052410086.1	Paenibacillus durus	421	MFKSKRSLVAMGFLLLIEIAIFSGIPFSEALAVNFFLLTLFFFVAWLVGLIKPSLVLRWGDSSRKTRKIVSLYCLGSTVLSFILFISMAATTKSPLEQVFDEQQARNNDNVLATSVITYDAAKNVERTPSISANSTKFIEAQVVSVTAGDTFTVKLKNGSKEKVRLILVDTPETKHPDKPVQPFGPEASTFTTKLLTGKTVKLELDVSERDKYGRLFAYAYLGDRMVNELLLEKGYARVAVFPPNVKYVDQFRAIQKKAQETTLGIWSIEDYATDSGFNDNVVVAKASPKAIGTAKPSPMPAATAKPSTKPVTTKPSIEAVYYKNCTAVRAAGADPLYKGDPGYRSALDRDGDGIACETSSSSSSSTDSGSEQTITEPQTDNVYYKNCTAVRNAGAAPI…
NOU84925.1	Paenibacillus germinis	297	MKRTKNKLIIGGVAVWAVIILIGAFSDKKENKTLTATSTVKDSSDSQKKDELIAKQAAEIEELKKSKESPPAGQAIATTQPAAAPVAEASKYLTAKVTKVVDGDTIDVLIGDKKETVRFVLVDTPETKHPSKPVEPYGPEASKFTTDMLEGKEVKLEKDVSERDKYGRLLMYVWFDDKMVNEQLLEKGLARVAIYQPDVKYVDKFREIQKKAQQAGTGIWSIENYAKDDGYHPEVMKKAEEPAKETQPSKAPASTSNSNVSYPNCTAVKAAGKAPLHRGDPGYSSKLDRDNDGVACE
WP_221806192.1	Paenibacillus illinoisensis	337	MGRIVLYVIVAALIIALIVKFFYLLVAGALGYWAYKQFKKNQAKGSKQTLTYILGAFAGLFLIFFLGSLPSEPANQTEPIAVVDMQEDSVSKSETISETTDVIATSKNSDSKEIQTQEPQNKNNRLSATLIEVTDGDTLKVKVEGKEEKVRLLLVDTPETVHPEKEEQPFGKDASNFVKKQVAKGNMELELDVSERDKYGRLLAYVWIDNKMLNEQLLEYGLARVAYIYPPNTKYVDQFEEIQKQARAQAKGIWSIENYVQDNGFVEPKLEVKEPVVVTQAPSVEEHAEVKEEPVVTNVYYKNCDAVRAAGADPIYAGEPGYSRKLDRDGDGIGCER
WP_248549358.1	Paenibacillus odorifer	376	MLRSKKFLISLSIIALIEILIFTGISFRDAIAINFFLISFVAIPIWIIGLIKPSLIIRWGDPTKKTRKAVTTYSLITIAISLILFVVTIPKVTTVEQGNSVAKEKIVENVNKTESTEKVSTSVDTKQNIEPASLMSSAETIEVQVISVTDGDTFTVKLQDGTSEKVRLILIDTPETKHPSKPVQPFGLEASAYTAEILTGKTVKLEFDVSERDKYGRILAYAYVGDKMVNEMLLEKGLARVAVYQPDVKYVDQFREIQKKAQSAKLGIWSIEDYATDKGYDDTVVAKVSTQPTATVKPSPKPVATLKPVETKKPAAQTKKPTAAPTKKPTATPQPVQDVYYKNCSAVRAAGADPIYAGDPGYSRKLDRDGDGIGCE
WP_068663539.1	Paenibacillus oryzisoli	282	MINAKRTIMAAGLSLLMLLATACSASGGENSPVAAAGSKATASATAAGSTPSTKENGKRIAAKVVRVVDGDTMKVSFADGGKVKEETIRLLLVDTPESVDPEKPVQPFALDASNYAKTMLTGKDVQLELDVSERDKYGRLLCYLYIGDHMFNELLLENGYARVAYIYPPNVKYVDQFRAIQKAAQQKGVNIWSVENYAQEDGYHESVVKGGATSSPKSAAPTTTPKPATTSKPPTTATSKPSVVYNSCKEANEAGAYNIKQGEPGYSAKLDGDGDGVACERR
WP_310165914.1	Paenibacillus peoriae	355	MRSNGKGKIIGIIFAVIIAVAIIKYLGLLIIAGGLGYWGYKKYQNAKRANQKSKLAIVLFSLAGIFFLAFIGNLSNVKQQDLANKAPAVPAKVEQTSVVPTTAKPEQTSKVVSTSASNEETAPEQPKRIPITLIAGTDGDTFKATVQGKEEKIRLLLVDTPESVKQGTPVQPFAKEASAFTLKQLKQGNLSLELDVSERDKYGRLLGYVWVGDKMLNEMLIEKGYARVAYINPPNVKYVDQFKEIQATAQKSGTGIWSIENYAQEDGFNQKTTRKVTTKADSPKNDSNAKESNPKVATPKEEVVKFYSKPRESSSNVYYKNCSAVRAAGADPIYEGEPGYSRKLDRDGDGVACER
WP_240416509.1	Paenibacillus periandrae	275	MKKMIILAALIALTSGCGGQSTPVTNQVPVNPVATTTAPGVAVSPAATASTIATVPVDDKKFINAKVTRVVDGDTLEVTINGKKETVRMILVDTPETKKPNTPVQAFGSEASTFTKETLEGKDIKLERDVSERDQYKRLLYYVYIGDKMFNETLLEKGLARVAVFPPDVKYVDRFRENQKKAQEAKLGIWSIENYATDKGYDVSKTKKDNTIDMNAKFETHKPASNEKPKENPAASNVHYNNCTEVKKAGKAPLHKNDPGYSSKLDRDGDGLACD
WP_246359127.1	Paenibacillus phytorum	325	MSRQKWYQTTWFLVLLCLVAPYIGIFFLMKRTKNKLILGGVAVWVVIILIGAFSDKKENKMLTATSTVQDSSDSKKKDELIAKQAAEIEELKKSKESPAAAQAITTTQPAAAPVAEASKYLMAKVTKVVDGDTVDVLIGDKKETVRFVLVDTPETKHPSRPVEPYGPEASKFTTDMLEGKEVKLEKDVSERDKYGRLLMYVWLDDKMVNELLLEKGLARVAIYQPDVKYVDKFREIQKKAQQAGTGIWSIENYAKDDGYHPEVMKKTEEPAKETQPSKAPASTSNSNVSYPNCTAVKAAGKAPLHRGDPGYSSKLDRDNDGVACE
WP_290409477.1	Paenibacillus polymyxa	360	MSRGSNKNIGTAKILGFVFIIMIVLAIIQYFGLLIIAGGLGYWGYKRYQIGKAANQKSKSATVLFSLASIFFVFFLINITVHKDETKVAAPAIVPVEHTVKTEQKAEPVSASAAQTSPVVTTADPAKETNQRNRLPITLIEGTDGDTFKALVEGKEEKIRLLLVDTPESVKQGTSVQAFAKEASDFTLKELKKGNLELELDISERDKYGRLLGYVWVGDKMLNEQLLEQGYARVAYVYQPNVKYVDQFEAIQTTAKKAGLGIWSLENYAQEDGFHEQVVKKPTTTAKSENKQNSSSSHVRPSTSKKDTAKPAPEPTESTDHVFYRNCSEAKADGAAPLYEGEPGYRLKLDRDHDGVACER
WP_173120711.1	Paenibacillus qinlingensis	283	MVNALLNFYSKKQMVRASLLMLLMIVATACSSSEVGVEKATPSAAASAKATVKATDKATVKGTTKSATDTRIPAKVVRVVDGDTMKVAFTDGGKDKEETIRLLLVDTPESVDPEKPVQPFALDASNYAKTMLTGQDVQLELDVSERDKYGRLLCYLYIGDKMFNELLLENGYARVAYIYPPNVKYVDQFREIQKKAQQKALNIWSVENYAQEDGYHEGVVKGGATASPKSTTTAKPVTTSQPKASVSYNSCKEANAAGAYKIKKGEPGYSAKLDGDGDGVACE
WP_243633243.1	Paenibacillus xerothermodurans	314	MWDAIGIIALLGCLFCLVVTLVAWLRKTGKAKKFAIGAGALFVTMCVAAVNAPPSEKPMAAATTESVQPEQVKQAGVPEPVNNTQITAKVLRAVDGDALEVELDGKKETVRMLLIDTAETKHPDKPVQPFGPEAAAFTKETLEGKEATLEKDVTERDKYGRLLMYVYLDGKMFNATLLEKGLARVAVYPPDVKYVDRFRELQTQAQTAKLGIWSIENYVTETGYDETAVKKEEQQPQVAPAQPEPEPKPEPEPKPEPKPAPVAPPVQEAPKPSTNIVYKNCTEVKSLGKAPLYEGDPGYSRKLDRDGDGVACEK
WP_134211487.1	Paenisporosarcina antarctica	282	MSFSFRKMLVLVLIGSVLIFSGCGSTLTNEDDEQYAPIDKESTLQNEESTKDDKPLSGKSTSSTTAPKAGTTDQIPVTLVSTTDGDTIRVMYKGENEPVRYLLIDTPETNHPRLGKQPFGEEAKELNRQLVNSGDLTLEFDVGEKRDKYGRLLAYVYVDGKSVQETLISNGLARVAYIYPPNTRHLTPYEEAQLVAKSKKLGFWAVEDYATDSGFNSGSSTNTETSSGASSNPSAPAATTKTTEWFDNCTHLRTKYPNGVASDHPAYQAKMDRDKDNFACER
WP_308345899.1	Priestia aryabhattai	352	MLMFFGIIGFLLFIVFLVKGFISIFRKKNFKKDFMIALASFILFAAMATIDGSNDPKEVATDKEKVATKEVKEDSKEEEKQADKEKEQQATKEEDSKEVSTNDSKESSTDEPKNAAKKAAVKAASHGEQATVTRVVDGDTIHVSLKGKDETIRMLLLDTPETVDPNKPVEPFGKDASNFAKQTLSGKTVGIQVGSEPRDKYGRLLAYVWVGNKTYQEMVLEKGLGRTAYLYNDTSMLDQFHKAQDIAKNQGIGVWSIPGYAHVDHNHGYHYQEEKKEETVQTPVQKPVQKPAPQPAPAPQPEPEPEPEPAPTTEFFQNCTDMRTVYPNGVPSSHPAYQAKMDRDKDNFACER
WP_318757680.1	Priestia flexa	345	MLMFFGIIGFLLFIVFLVKGFISIFRKKNFKKDFMISLTSFILFAVMATIDGSNDPKEVAKDKEQVATNEVKEDSKTEEKQVDKEKEQQATKEEDSKEVSTNDSKESSTGEPKDAAKKEDVKASSASSHGEQATVTRVVDGDTIHVSLKGKDETIRMLLLDTPETVDPNKPVEPFGKDASNFAKQTLSGKTVGIQVGSEPRDKYGRLLAYVWVGNRTYQEMVLEKGLGRTAYLYNDTSMLDQFHKAQDVAKNQGIGVWSIPGYAHVDHNHGYHYQEEKKEETVETPVQKPVQKPAPQPAPEPAPTTEFFQNCTDMRTVYPNGVPSSHPAYQAKMDRDKDNFACER
PES41083.1	Priestia megaterium	405	MMNLLLFNHKYLFYATRQLYATGKNLQIKFQKYSTINCQLKYRGIEKMLMFFGIIGFLLFIVFLVKGFISIFRKKNFKRDFMIALASFILFAAMATIDGSNDPKEVATDKEKVATKEVKEDSKAEKKEDSKEEEKQADKEKEQQATKEEDSKEVSTNDSKESSTDEPKNAAKKADVKASSHGEQATVTRVVDGDTIHVSLKGKDETIRMLLLDTPETVDPNKPVEPFGKDASNFAKQTLSGKTVGIQVGSEPRDKYGRLLAYVWVGNKTYQEMVLEKGLGRTAYLYNDTSMLDQFHKAQDIAKNQGIGVWSIPGYAHVDHNHGYHYQEEKKEETVQTPVQKPVQKPAPQPAPAPQPQPEPEPAPTTEFFQNCTDMRTVYPNGVPSSHPAYQAKMDRDKD…
WP_229722195.1	Priestia taiwanensis	317	MKQLQRMLLVILSVILITGSLAACTSNETAKNDEPKQEEKTKDSENKLKEQVEASVYEDVTDEESDVSDTTDLAHAALVNNAPPKVANEQSNVSANEKRMVKATVVKNIDGDTIKVKLENGKEENVRFLLIDTPETKHPKLGVQPFGPEASAFVKRMAPVGKEVTLEFDVSDREKYGRLLAYIWVDGQMLNRMIVEQGLARVGYIYAPNTKYVDYLKETQTKAQQAKRGIWSIEDYATDKGYNASKVTSNTAIASTPSTKQEPKQEVKPKSEPKQNNNVYYKNCAAAKAAGAAPVHKGDPGYGKHLDGDGDGVGCER
WP_188689332.1	Pullulanibacillus camelliae	433	MRIVVGMIMLILFLILLFKFPLILIGLGLLIWGVYELTINKKLKAKSLMPLIVLMIGLGVGISGIAVAASGSSNSHKVSSTKQHKAHQKTESVQTTSTKAKPSNSDKTTPVKQASTKQSKDKKTSIPSYLVTATVSKDVDGDTIHVNLKGKDEPVRMLLIDTPETHDARKPVEPYGPQASKYAQEKLPVGKKIYLQLGKKGAERDKYNRLLAYVYLTPKDMYNLDVVKKGLARVAYVYEPNTAYLSDLKAAQDEAKSKHLGIWSMAGYVSKNGYSLTKSCSWAKSNGYSTAGCSAATQTKKSSTRSTATLTTQTKQAVTKSSPKTRTQTASTVKKHSTPTKKSSTPPTVTGSLDVSHGQMASVTVKTSPGTSGTIAVYYNSGPSTAQGLTNKTAGSDGT…
WP_344700655.1	Salinicoccus jeotgali	334	MDFVFLILSFIAALISLVMFIKGVSLYISDKGYKKSWQTALMLITVAGVLAILTALMDSSSTLGTGLLITALYAVSTAIAFGVVYAVKKARGESSKGYLRYAAIALFCAIAMLAVSIFVVDDTESPEREVPGASGSDGERTVVTVASFIDGDTTRFNFEGNDVSFRYLLIDTPETNHPRIGEQPYGKEASARTKEILSEADTIEVEFDVGPKQDHYERYLAYIYADGKMVNEILVREGLAQVRYINPPNTTHLDRLEKAQEKAKEETLGIWSLDQPFDSEAHQKEENRGNGDSGTEAQFKNCTELRQVHPDGVKEGHPAYSLKMDGDRDGYACD
WP_126048559.1	Siminovitchia acidinfaciens	310	MYSILGITFILFLIATFTNTKVKPKVTASVFAVSLMALAGCSDIDSGSLNQEQKKDKEEAVDTEVHKEEVEESPSSTKKETVKEKSTDTAGATDQIPVTLVKTIDGDTIKVIYNGKEQNVRYLLIDTPETNHPRLGKQPFGEEAKERNRQLLNSGDLTLEFDIGERVDKYGRLLAYVYVDGKSVQETLLEEGLARVAYVYPPNTRHLSPYEKAQERAKAKAIGIWSIENYATDSGFKESSSGSTSNSGGSQQPSTNSQPANAPASEPASGTEYFQNCTELRKVYPNGVPEGHPAYQPKMDRDKDGYACER
WP_018708301.1	Siminovitchia fordii	297	MGIIFTLFLLGLVTIAKIRPNITVYILTISLMGLVGCSETDVNSADQNQKKDEIHAASTENQKDEIQAASPSEQETKEEKSTGTSGTIEHVPVTLVKAIDGDTIKVRYNGKEQNVRYLLIDTPETNHPRLGKQPFGEEAKELNTQLVNSGDLTLEFDIGERVDKYGRLLAYVYVDGKSVQEILLEEGLARVAYVYPPNTRHLTPYEEAQKRAKEKGIGIWSIENYATDSGFKESSTGTPGKSQEQASDSPASKPNNGTEYFQNCTELRKVYPNGVPEGHSAYQPKMDRDKDGYACER
WP_144462778.1	Siminovitchia fortis	300	MNSIFGVIFILLLIGTVTAATSKRKIIVSVAAVSLLALAGCSDIGSTSVDRKTDEIQAADTETQQEKEQEPSSTTEQKPVKEKSTDTSGTVDQIPVTLVKTIDGDTIKVRYNGKEQNVRYLLIDTPETNHPRLGKQPFGEEAKERNAQLVNSGDLTLEFDIGERVDKYGRLLAYVYVDGKSVQETLLEEGLARVAYVYPPNTRHLTPYEETQNRAKAKGIGIWSIENYATESGFKESSAGESGDSQQPAPDRRPFEPAGGTESFQNCTELRKVYPNGVPEGHPAYQPKMDRDKDGYACER
WP_120116277.1	Siminovitchia terrae	293	MNVIWGVIFIFFLIGIVITAASKRKITVSILALSLFALSGCSDVDSVPVNQDQKKDVQQQEVQEPTSAKDQSTDTSGTIDHIPVTLVKTIDGDTIKVLYNGKEQNVRYLLIDTPETNHPRLGKQPFGEEAKERNKQLVDSGDLTLEFDIGERVDKYGRLLAYVYVDGKSVQEMLLEEGLARVAYVYPPNTRHLTTYEEAQEKAKVKEIGIWSIENYATDSGFKESSAGSSEGSQQSSTDSQPAKSQTSKPESGTEFFQNCTELRKVYPNGVPEGHPAYQAKMDRDKDGYACER
WP_238083089.1	Sporosarcina cyprini	364	MKGCLTVLAVLLFIGLLIKFPAFFLGAAIAIWGFALIKKQKEAGLKTKTAPAIIIIGVVVALTGCVGSFDDESAEKSGTPQVEKKSLKETAPDPVTSEKPTEETKPESDKKVPVAGGSATEKKPAATSKPGPVKKTDTAGTTNQIPVTLLKTVDGDTIKVRYNGEEINIRYLLIDTPETNHPRLGKQPFGEEAKERNRQLVNSGKLTIEFDIGERYDKYDRLLAYVYVDGKSVQKTLLAEGLARVAYVYPPNTRYLTPFEEAQAAAKKKGLGIWSVENYATDSGFNSDAVATNKPSNTQTKKPAAPSTTTSKPAATPSTGSTGGSEWFQNCTELRKKYSAGVPQGHPAYQAKMDRDKDGFACER
EZX23475.1	Staphylococcus aureus C0673*	309	MKKIILLCVSILFLATITSGCSNVSTDNSEDENVKQENTALKSKQKELEETNKKLKEKIETSEKNSNYNEKTTQNDTQEKSYKPGTTDRIPVELAGTVDGDTAKFIYNGSQQSFRFLLIDTPETKHPRLGKQPFGQEASDRTKELLTNANKIEVEFDVGGQTDKYQRYLAYIYVDGKMLNEILVREGLAKVAYVYPPNTRYLDKLESAQEKAKEEKLGIWSLGSAFEDNQASTQQSTTEQPASNNTQSSNGEKSAATQTPNNTSQNAGSEYYPNCTALRKVYPNGIPSTHPAYNGKLDRDKDNFACEVN
WP_107393157.1	Staphylococcus auricularis	327	MKKKLLFLTLASFLVLGACEDSEQKDSEESKASETKKKDDAKKEEKQKDKSASKEEKTDEQKGEEKSEESNKEKESEATAEPIAGTTARIPVELSATVDGDTAKFVYKGAVKTFRFLLIDTPETKHPRLGKQPFGQEASDRTAELLKQAKKIEVEFDVGEKKDKYDRYLTYVYVDGKLLNNILVREGLAKVDYVHVPNTRYLYDLEDSEEQAKAEQIGIWSLGSAFEDESANNTGDNNNNDATVNDNNNAAATNENNNAANDTTGANNAVDNTQVPNENVQAPASSSESFANCTALREVYPNGVPSGHPAYEPRHDRDKDNFACEAN
MCK6220127.1 t	Staphylococcus capitis	286	MEKMILLSILVTLCLGFICIRKYTAKSSSLKYKRVISPLAVFVIVFSTLGQTFNTHQAHAANGLHKEKATLVKVIDGDTVKLNYKGKVATFRLLLIDTPETKDPRKPVQKYGPEASAFTTNMMTKAKKIEVEFDKGQRTDKYGRLLAYVYADGKMVNNAVVRQGLARVKYVYPPNNTYEQLIRTSEAQAKAEKLNIWSVSNTVKTSLTSTKKKHTAVKPTSTKPATIHHYSKKSKTPSKAKSTSKKEYFKNCTALRKKYPHGVKKGHPAYRAKLDRDKDNYACEVR
BBD93136.1	Staphylococcus caprae	308	MKDILINIGVSLFLVAFILLITALVYAKRKKKIKKIIVAATCFIISILLIGPNGEQKQKHSKKDKVTQTQSSKKNDVKSSKKSESNNKNTEEKKKDNNSNHIEVVPLVKVVDGDTVKFNYKGKKTTFRLLLIDTPETKDPRKPVEKYGPEASEFTTNKLTSAKKIEVEFDKGSHTDKYGRSLAYVYADGEMLNNALVRNGLARVKYVFPPNDTYESKLKESESLAKAEKLNIWSEDSEEDNKEQNNNQSDNHSNNNNNDSNNNNNSLPVQFSNCKALRAVYPAGVPIGHPAYSARLDGNHNGVACEIR
WP_123143660.1	Staphylococcus debuckii	341	MQFLSVICFIVFFIFLIRLIYLATTRKPKKTAVTIIAASLFLGILFTAVSGGNEESSKPHDQKTAQKSKSPEKDSDVENEKDKEFKTAPTQEPKAKEAPKEEHQEAEKEDSQKEANGLVREEATYARAVDGDTVRLMYDGKEAVFRLLLIDTPETKHPTKGVQPYGKEASAYTKNMLENASKIEVEFDKGDKTDKYGRYLAYVYADGQMVNDALVRQGLAKVAYVYPPSVTYLDQLKESQRLAQEEHLNIWSGDVPADTEAQSSAPSEAQTPRQTTGQSEGSVNSGSATGASSQSPSSNASESYANCTALRQAHPEGVPQGHPAYQAKMDRDKDGYACEVN
QUM68166.1	Staphylococcus delphini	301	MAIFAISIFSSDPSTVAHTKTEDAKFADNKSETSKAATIQTTNQNKNVDALTSHQAEPMKATAETTFKAAKPGTTDKIPVKLVKAVDGDTAKFKYRGHTETFRFLLIDTPETKHPRVGKQPFGQEAANRTAELLQNATQIEVEFDVGQKQDKYRRYLGYIYVDGEMLNDILVREGLAKVGYVYPPNTRYLSQLEASQEEAKEAKRGIWSLNSALADEAIENDATLTTPSTADVTAKQSTTSIRTESKTSTTHSHAAPIVSLKSYPNCTTLHQDYPKGVPSDHPAYAAHLDRDKDLYACEVN
WP_119485408.1	Staphylococcus gallinarum	304	MKKVLFLILASFLVLAACGSKEDSKSEDKKETKTSSKDDTSKTEDKKSEHKAEKKEESKSKHAEQEKEKKEETDKPKPGTTDKIPVKLSSTVDGDTAKFVYNGNTESFRFLLIDTPETKHPRVGKQPFGQEASDRTSELLNNSQNIEVEFDVGQKEDKYNRKLAYIYVDGEMLNNILVREGLAKISYVYPPNTRYLNTLEASQEQAKSEKIGIWSIDSAFKEGNKTEHESDDNNGTNVSETNVDNSSSDNNQSTETVESSNNKIESYPNCTALREVHPNGVPSSHPAYAPKHDRDNDDYACEVN
WP_085237446.1	Staphylococcus lutrae	319	MLKSFIAVLFLIFLIYNVYLLIKACLNVLRKQPAKPLFKKYGFSFIPLIILVMCFSLFNDDVKKSEPSTVSNKKQVTKVTKDDAKDKESQKEEKSSQEKAEKKQDTGVLIPATFVRHIDGDTSKLKIKGKEKTVRYLLIDTPETKHPKLGVQPFGKEASERTRLLLLNAKKIEVEYDQGPKTDKYGRDLVYVYVDGEMLNEQLVREGLAKVAYVYPPNTKYLERLKVAETKAQEEKIGIWSEQDTSTPYTDTNAQETNIDTQTPAATQPAPAQPAPQQQSFRNCTELRKVYPQGVPNTHPAYSPRLDRDHDGKACEIKG
WP_009382561.1	Staphylococcus massiliensis	256	MNITLISMTLLAVGLLLFMASRIESAFKVRKGLIVLTAIATLVGVTTYQAPSESVQAAESSDDNFKDLTKYEATYSEAVDGDTVRLNLNGKQETFRFLLVDTPETKHPDIGVEPYGPEAAAFTKKKLENAEKIEVEFDVGEKRDKYGRLLAYIYVDGQMLNNLLVKNGLAEIKYVYPPSTTYLPQLQKSQEYAKQNKLNLWSSDETAPDTPDENTDNDFSNCSELRKVYPEGVSKDHPAYKSSLDGDKDGYACEVG
WP_095107130.1	Staphylococcus piscifermentans	346	MQFLSVICFIVFFIFLIRLIYLATTRKPKKTAVTIIAASLFLGILFTAVSGGDEESSKSHEQKTAHQTDEKAKKSPEKDSDAENEKEKEFKTAPTQKPKAKEAPKEELQKAEKADSQKEANGLVREETTYARAVDGDTVRLIYNGKEAVFRLLLIDTPETKHPTKGVQPYGKEASAYTKNMLENASKIEVEFDKGGKTDKYGRYLAYVYADGKMVNDALVRQGLAKVAYVYPPSVTYLDQLKESQRLAQEEHLNIWSGDVPADTEAQSSAPSEAQTSKQTTGQSEGSVNSGSATGASSQSPSSNASESYANCTALRQVHPEGVPQGHPAYQAKMDRDKDGYACEVN
WP_340096366.1	Staphylococcus simulans	334	MSQKKNTDNNSGYGCLSCLGCLGVLFLIMLLIGGCTALFDDSDKDTENNKTEQKSNKQETQDKNDDTEHKKTSENKSNNKNSEENSEDKSDKNDEQDKDKSKDKKENSSKPGTTDRIPVELVSTVDGDTAKFNYDGKTESFRFLLIDTPETKHPRIGKEPYGQEASDRTAELLNTAANIEVEFDVGQKKDKYGRYLAYIYVDGEMLNNILVREGLAKVGYVYPPNTRYLSELEDSQDKAKSEQIGIWSIGSAFEDDENSQENSSSSTETGTPEEPSMDSSAETPTTESTPSSNVVSFPNCTALREVYPNGVPQGHSAYSSKHDRDGDAYACEVN
WP_326010978.1	Staphylococcus xylosus	368	MDIFLFLLWFFISIAFIVMLVITIVKTIRKRNVRGSLISTMVLFIVGFIAFICIGIFSINDSEINETKNSSHAEKSENQSKDKLAKEESKSKNNEKQKNENLEKKEQHKEKGNNAKEEKKDVEKKEKETHKPKPGTTDRIPVELSSKVDGDTAKFIYDGNVQSFRFLLIDTPETKHPRLGKQPFGQEASDRTAELLNNANEIEVEFDVGQKQDKYNRYLAYIYVDGEMLNNILVREGLAKVAYVYPPNTRYLTKLENSQEAAKSEKIGIWSLDSAFETEQKKESNSQTQNSVNSKSNDSTSTTESSNNSVEKDSTTDNSSTSTPSQRSESFPNCTALRQVYPNGVPLGHPAYEAKHDRDKDDYACEVN
WP_095220205.1	Terribacillus saccharophilus	247	MRKTIHSTTWLIIALFLISACGTVSTTNQQPDSDRNATTTSGTTDKVEVSLIRIVDGDTIKVNYNGQEETVRYLLVDTPETKAPNKCVQPYGKDASKRNEELVTDAEKLELEFDVGGRTDKYGRLLAYVYADGASVQQTLLEEGLARVAYVYPPNTRYLDTFEEAEATAKNDDEAVWQQNGYVTDRGFNGCATSQDTSDTPVDSTSNESTQFANCTELRKTYPDGVPSTHTAYQRKFDRDKDDYACE
WP_198053173.1	Thermoactinomyces sp. CICC 23799	338	MAGKKSVGGLGTFIGAIVLLAIIMILLSIVLTVGGAIFCLVGLALIVKPETYKEILQQLKVKKEIDLKPWAVRLIGTGIAGVSFGAVILGIAMLSSFFGDSTTEATQPQKPTAQEAQQKTDQATSRIKAQVIEVVDGDTFKAKIGDKEETVRLILVDTPETKHPNKPKQPFGEEASNFTGELLTHGTTVELEYDAEQRDKYNRVLAYVYVNGESLQEKLLSEGLARVAVYPPNTKYQEKFESIQEEAKNKKVGIWSIDGYVTSNGFDESVVQAAKKEEQNQETKPKVTPVYSGGDKDCSDFSSQAEAQRYFEAKGGSPSNNVDGLDRDHDGIACESLP
WP_151681577.1	Weizmannia acidilactici	259	MKKRKVGWLGFIIAMFLMAAAACEPYNGSSTQTATKQATSQQSRSQSGQTTGKQIPVKLADVTDGDTIKVYYNGREETVRYLLVDTPESKKPGQCVQPYAKAAYYRNKQLVSSGKLTIEFDSGAERDKYGRLLAYVFVDGKSVQEQLLKEGYARVAYVYEPPYKYLSTFEKAEQQAKNASLRIWSQKGYATDRGFNGCVKGSASSETTGQQKSTNSSTDNFQNCTELRKKYPNGVPRSNPAYRSYMDGDKDGYACELYK

### Sheet: Genetic context
WGS (Accession IDs)	Bacteria	YokF aa	Genetic context
NZ_CP129113.1	Aciduricibacillus chroicocephali	307	Host
No WGS found	Alicyclobacillaceae bacterium	348	N/A
NZ_JARLVP010000043.1	Aneurinibacillus aneurinilyticus	280	Host
NZ_JAMZFU010000004.1	Aneurinibacillus migulanus	286	Host
No WGS found	Aquibacillus halophilus	262	N/A
NZ_JAVIFF010000005.1	Bacillus amyloliquefaciens group	321	Phage
NZ_PVWA01000006.1	Bacillus atrophaeus*	299	Host
NZ_JAQFWW010000004.1	Bacillus changyiensis	260	Host
NZ_JARTAU010000002.1	Bacillus halotolerans*	294	Host
NZ_JARLVK010000023.1	Bacillus smithii	422	Host
NZ_CP128503.1	Bacillus subtilis group	326	Phage
NZ_LDIH01000006.1	Bacillus vallismortis*	296	Host
NZ_AOFT01000004.1	Bhargavaea cecembensis	362	Host
NZ_FNZF01000001.1	Bhargavaea ginsengi	329	Host
NZ_CP034541.1	Brevibacillus marinus	315	Host
LQQV01000082.1	Brevibacillus parabrevis	316	Host
LQQV01000082.1	Domibacillus antri	331	Host
NZ_MSFI01000012.1	Domibacillus epiphyticus	252	Host
NZ_AUMR01000139.1	Ectobacillus panaciterrae	388	Host
NZ_RCVZ01000019.1	Falsibacillus albus	301	Host
NZ_CBQR020000010.1	Gorillibacterium massiliense	303	Host
NZ_APML01000021.1	Gracilibacillus halophilus	249	Host
NZ_FOTR01000001.1	Gracilibacillus orientalis	249	Host
NZ_CP020772.1	Halobacillus mangrovi	298	Host
NZ_JAGQEI010000001.1	Heyndrickxia faecalis	260	Host
NZ_JAMAUG010000030.1	Heyndrickxia ginsengihumi	274	Host
NZ_HE610999.1	Kurthia massiliensis	341	Host
NZ_CP024955.1	Kyrpidia spormannii	298	Host
NZ_FRCF01000002.1	Lacicoccus alkaliphilus	396	Host
SDQI01000001.1	Macrococcoides canis	301	Host
NZ_JADGLT010000219.1	Mammaliicoccus lentus	318	Host
NZ_JABRWH010000001.1	Neobacillus endophyticus	287	Host
NZ_BMGR01000014.1	Paenibacillus abyssi	273	Host
NZ_CAKMMW010000007.1	Paenibacillus allorhizoplanae	277	Host
NZ_JAMGVX010000009.1	Paenibacillus amylolyticus	339	Host
NZ_NHRJ02000004.1	Paenibacillus xerothermodurans	314	Host
NZ_JAFBEL010000003.1	Priestia taiwanensis	317	Host
NZ_KB894701.1	Siminovitchia fordii	297	Host
NZ_JAKMHX010000032.1	Sporosarcina cyprini	364	Host
JIZS01000014.1	Staphylococcus aureus C0673*	309	Host
NZ_CP033460.1	Staphylococcus debuckii	341	Host
NZ_NPBJ01000012.1	Terribacillus saccharophilus	247	Host
NZ_JAECVV010000001.1	Thermoactinomyces sp. CICC 23799	338	Host
NZ_BKZQ01000042.1	Weizmannia acidilactici	259	Host
WGS-Whole genome sequence
